# Where do our graduates go? A toolkit for retrospective and ongoing career outcomes data collection for biomedical PhD students and postdoctoral scholars

**DOI:** 10.1101/539031

**Authors:** Elizabeth A. Silva, Alicia B. Mejía, Elizabeth S. Watkins

**Affiliations:** Graduate Division, University of California, San Francisco, San Francisco, California, United States of America
