## Supplemental file 2 for "Where do our graduates go? A toolkit for retrospective and ongoing career outcomes data collection for biomedical PhD students and postdoctoral scholars"

### Sheet: PhD REDCap Metadata
Field Category	REDCap Instrument	Repeating Instrument	REDCap Field Label	REDCap Field Name	Data Origin	Field Name from SIS	Report from SIS	Field Description	Entry Instructions	Required?	Data Type	Validation	Choices or Calculations	Notes
Contact Information	Trainee Information	No	SIS ID	sis_id	Report from SIS	SIS_ID	1st Quarterly Report, 2nd Quarterly Report		Upload from SIS Report	Yes	Alphanumeric (255 char max)
Contact Information	Trainee Information	No	UC ID	uc_id	Report from SIS	UC_ID	1st Quarterly Report		Upload from SIS Report		Alphanumeric (255 char max)	9 digits
Contact Information	Trainee Information	No	First Name	first_name	Report from SIS	FIRST_NAME	1st Quarterly Report		Upload from SIS Report	Yes	Alphanumeric (255 char max)
Contact Information	Trainee Information	No	Last Name	last_name	Report from SIS	LAST_NAME	1st Quarterly Report		Upload from SIS Report	Yes	Alphanumeric (255 char max)
Contact Information	Trainee Information	No	Middle Name	middle_name	Report from SIS	MIDDLE_NAME	1st Quarterly Report		Upload from SIS Report		Alphanumeric (255 char max)
Contact Information	Trainee Information	No	Preferred Name	preferred_name	Report from SIS	preferred_name	1st Quarterly Report		Upload from SIS Report		Alphanumeric (255 char max)
Contact Information	Trainee Information	No	Personal Email 1	personal_email_1	Report from SIS	PERSONAL_EMAIL_1	1st Quarterly Report		Upload from SIS Report		Alphanumeric (255 char max)
Contact Information	Trainee Information	No	Personal Email for Survey	personal_email_survey	Upload from Grad Division	n/a	n/a		n/a		Alphanumeric (255 char max)
Contact Information	Trainee Information	No	Survey Instructions	survey_instructions	Data Entry	n/a	n/a		Choose one drop-down option		Single-choice dropdown		1, Do not send email
Contact Information	Trainee Information	No	UCSF Email	ucsf_email	Report from SIS	UCSF_EMAIL	1st Quarterly Report		Upload from SIS Report		Alphanumeric (255 char max)
Contact Information	Trainee Information	No	ORCID ID	orcid_id	Data Entry	n/a	n/a		Enter free text		Alphanumeric (255 char max)
Demographics	Trainee Information	No	Hispanic or Latino	hispanic_or_latino	Report from SIS	IPEDSNEWHISPANICREG	1st Quarterly Report		Upload from SIS Report		Yes/No	1/0	1/0
Demographics	Trainee Information	No	Racial Categories Raw 1	racial_categories_raw_1	Report from SIS	IPEDSNEWAMLNDREG	1st Quarterly Report	American Indian Alaska Native	Upload from SIS Report		Yes/No	1/0	1/0
Demographics	Trainee Information	No	Racial Categories Raw 2	racial_categories_raw_2	Report from SIS	IPEDSNEWASIANREG	1st Quarterly Report	Asian	Upload from SIS Report		Yes/No	1/0	1/0
Demographics	Trainee Information	No	Racial Categories Raw 3	racial_categories_raw_3	Report from SIS	IPEDSNEWAFRICANREG	1st Quarterly Report	Black or African American	Upload from SIS Report		Yes/No	1/0	1/0
Demographics	Trainee Information	No	Racial Categories Raw 4	racial_categories_raw_4	Report from SIS	IPEDSNEWPACIFICREG	1st Quarterly Report	Native Hawaiian Other Pacific Islander	Upload from SIS Report		Yes/No	1/0	1/0
Demographics	Trainee Information	No	Racial Categories Raw 5	racial_categories_raw_5	Report from SIS	IPEDSNEWWHITEREG	1st Quarterly Report	White	Upload from SIS Report		Yes/No	1/0	1/0
Demographics	Trainee Information	No	UC Racial Ethnic Cat Raw 1	uc_racial_ethnic_cat_raw_1	Report from SIS	UCAFRICANAMERICANREG	1st Quarterly Report	African American	Upload from SIS Report		Yes/No	1/0	1/0
Demographics	Trainee Information	No	UC Racial Ethnic Cat Raw 2	uc_racial_ethnic_cat_raw_2	Report from SIS	UCAMINDIANAKNATREG	1st Quarterly Report	American Indian/Alaska Native	Upload from SIS Report		Yes/No	1/0	1/0
Demographics	Trainee Information	No	UC Racial Ethnic Cat Raw 3	uc_racial_ethnic_cat_raw_3	Report from SIS	UCCHINESEREG	1st Quarterly Report	Chinese/Chinese American	Upload from SIS Report		Yes/No	1/0	1/0
Demographics	Trainee Information	No	UC Racial Ethnic Cat Raw 4	uc_racial_ethnic_cat_raw_4	Report from SIS	UCEASTINDIANPAKREG	1st Quarterly Report	East Indian/Pakistani	Upload from SIS Report		Yes/No	1/0	1/0
Demographics	Trainee Information	No	UC Racial Ethnic Cat Raw 5	uc_racial_ethnic_cat_raw_5	Report from SIS	UCFILIPINOREG	1st Quarterly Report	Filipino/Filipino American	Upload from SIS Report		Yes/No	1/0	1/0
Demographics	Trainee Information	No	UC Racial Ethnic Cat Raw 6	uc_racial_ethnic_cat_raw_6	Report from SIS	UCHAWAIIANPACISLEREG	1st Quarterly Report	Hawaiian/Other Pacific Islander	Upload from SIS Report		Yes/No	1/0	1/0
Demographics	Trainee Information	No	UC Racial Ethnic Cat Raw 7	uc_racial_ethnic_cat_raw_7	Report from SIS	UCJAPANESEREG	1st Quarterly Report	Japanese/Japanese American	Upload from SIS Report		Yes/No	1/0	1/0
Demographics	Trainee Information	No	UC Racial Ethnic Cat Raw 8	uc_racial_ethnic_cat_raw_8	Report from SIS	UCKOREANREG	1st Quarterly Report	Korean/Korean American	Upload from SIS Report		Yes/No	1/0	1/0
Demographics	Trainee Information	No	UC Racial Ethnic Cat Raw 9	uc_racial_ethnic_cat_raw_9	Report from SIS	UCMEXICANCHICANOREG	1st Quarterly Report	Mexican/Mexican American/Chicano	Upload from SIS Report		Yes/No	1/0	1/0
Demographics	Trainee Information	No	UC Racial Ethnic Cat Raw 10	uc_racial_ethnic_cat_raw_10	Report from SIS	UCOTHERREG	1st Quarterly Report	Other	Upload from SIS Report		Yes/No	1/0	1/0
Demographics	Trainee Information	No	UC Racial Ethnic Cat Raw 11	uc_racial_ethnic_cat_raw_11	Report from SIS	UCOTHERHISPLATINOREG	1st Quarterly Report	Other Hispanic/Latino	Upload from SIS Report		Yes/No	1/0	1/0
Demographics	Trainee Information	No	UC Racial Ethnic Cat Raw 12	uc_racial_ethnic_cat_raw_12	Report from SIS	UCOTHERASIANREG	1st Quarterly Report	Other Asian/Asian American	Upload from SIS Report		Yes/No	1/0	1/0
Demographics	Trainee Information	No	UC Racial Ethnic Cat Raw 13	uc_racial_ethnic_cat_raw_13	Report from SIS	UCVIETNAMESEREG	1st Quarterly Report	Vietnamese/Vietnamese American	Upload from SIS Report		Yes/No	1/0	1/0
Demographics	Trainee Information	No	UC Racial Ethnic Cat Raw 14	uc_racial_ethnic_cat_raw_14	Report from SIS	UCWHITECAUCASIANREG	1st Quarterly Report	White/Caucasian	Upload from SIS Report		Yes/No	1/0	1/0
Demographics	Trainee Information	No	Racial Categories	racial_categories	Upload from Grad Division	n/a	n/a	Field provided by Ning in original data exports when creating the database. This data is now uploaded form raw fields via API from SIS.	n/a		Alphanumeric (255 char max)		American Indian or Alaska Native, Asian, Black or African American, Native Hawaiian or Other Pacific Islander, White
Demographics	Trainee Information	No	UC Racial and Ethnic Categories	uc_racial_and_ethnic_categories	Upload from Grad Division	n/a	n/a	Field provided by Ning in original data exports when creating the database. This data is now uploaded form raw fields via API from SIS.	n/a		Alphanumeric (255 char max)		African American, American Indian/Alaska Native, Chinese/Chinese American, East Indian/Pakistani, Hispanic/Latino or Spanish Origin, Filipino/Filipino American, Japanese/Japanese American, Korean/Korean American, Mexican/Mexican American/Chicano, Other, Other Asian/Asian American, Other Hispanic/Latino, Vietnamese/Vietnamese American, White/Caucasian
Demographics	Trainee Information	No	Gender	gender	Report from SIS	GENDER	1st Quarterly Report		Upload from SIS Report		Alphanumeric (255 char max)		Female, Male
Demographics	Trainee Information	No	Birth Gender	birth_gender	Report from SIS	BIRTH_GENDER	1st Quarterly Report		Upload from SIS Report		Alphanumeric (255 char max)		Female, Male
Demographics	Trainee Information	No	Gender Identity	gender_identity	Report from SIS	GENDER_IDENTITY	1st Quarterly Report		Upload from SIS Report		Alphanumeric (255 char max)		Male, Female, Trans Male/Trans Man, Trans Female/Trans Woman, Genderqueer/Gender Non-Conforming, Different Identity	Not available until Fall 2017 cohorot
Demographics	Trainee Information	No	Sexual Orientation	sexual_orientation	Report from SIS	SEXUAL_ORIENTATION	1st Quarterly Report		Upload from SIS Report		Alphanumeric (255 char max)		HS = Heterosexual Or Straight, GL = Gay or Lesbian, BI = Bisexual, OT = Not Listed, ‘’ = Blank	Not available until Fall 2017 cohorot
Demographics	Trainee Information	No	Birth State	birth_state	Report from SIS	BIRTH_STATE	1st Quarterly Report		Upload from SIS Report		Alphanumeric (255 char max)
Demographics	Trainee Information	No	Birth City	birth_city	Report from SIS	BIRTH_CITY	1st Quarterly Report		Upload from SIS Report		Alphanumeric (255 char max)
Demographics	Trainee Information	No	Visa Type	visa_type	Report from SIS	VISA_TYPE	1st Quarterly Report	Type of Citizenship	Upload from SIS Report		Alphanumeric (255 char max)
Demographics	Trainee Information	No	Visa Description	visa_description	Report from SIS	VISA_DESCRIPTION	1st Quarterly Report		Upload from SIS Report		Alphanumeric (255 char max)
Demographics	Trainee Information	No	Citizenship Type	citizenship_type	Report from SIS	CITIZENSHIP_TYPE	1st Quarterly Report		Upload from SIS Report		Alphanumeric (255 char max)		· U.S. Citizen à has US citizenship · U.S. Permanent Resident à Does not have US citizenship, and has PR, AP, AS, RF visa types · International à Does not have US citizenship, and has visa type other than PR, AP, AS, RF, # or @ · Unknown or Blank à Has both citizenship and visa type in # or @
Demographics	Trainee Information	No	Country of Citizenship	country_of_citizenship	Report from SIS	COUNTRY_OF_CITIZENSHIP	1st Quarterly Report		Upload from SIS Report		Alphanumeric (255 char max)
Demographics	Trainee Information	No	DOB	dob	Report from SIS	DOB	1st Quarterly Report		Upload from SIS Report		Date	mm/dd/yyyy
Demographics	Trainee Information	No	Military Status	military_status	Report from SIS	MILITARYSTATUS	1st Quarterly Report		Upload from SIS Report		Alphanumeric (255 char max)
Demographics	Trainee Information	No	Guardian 1 Education	guardian_1_education	Report from SIS	PARENTGUARDIAN1	1st Quarterly Report		Upload from SIS Report		Alphanumeric (255 char max)
Demographics	Trainee Information	No	Guardian 2 Education	guardian_2_education	Report from SIS	PARENTGUARDIAN2	1st Quarterly Report		Upload from SIS Report		Alphanumeric (255 char max)
Program History	Trainee Information	No	PhD Group	phd_group	Report from SIS	PHD_GROUP	1st Quraterly Report		Upload from SIS Report		Alphanumeric (255 char max)		Basic Sciences, Social Sciences
Program History	Trainee Information	No	Cohort	cohort	Report from SIS	COHORT	1st Quarterly Report		Upload from SIS Report		Alphanumeric (255 char max)		"Cohort " &Year([ADMDATE])
Program History	Trainee Information	No	Program Code	program_code	Report from SIS	PROGRAM_CODE	1st Quarterly Report		Upload from SIS Report		Number- integer		3200, 5060, 5063, 5065, 5066, 5115, 5210, 5290, 5215, 5285, 5450, 5530, 5600, 5700, 5710, 5715, 5753
Program History	Trainee Information	No	Program Name	program_name	Report from SIS	PROGRAM_NAME	1st Quarterly Report		Upload from SIS Report		Alphanumeric (255 char max)		Biochem & Molecular Bio Bioengineering Biol & Med Informatics Biomedical Sciences Biophysics Cell Biology Chemistry and Chem. Biol Dev&SteCell Bi Developmental Biology Epidem & Trans Science Genetics Global Health Sci PhD History of Hlth Sciences Medical Anthropology Neuroscience Nursing (MS) Nursing (PhD) Oral & Cranfac Sci (PhD) Oral & Craniofacial Sci Ph Sciences & Phgenomics Pharmaceutical Ch…
Program History	Trainee Information	No	MSTP	mstp	Report from SIS	MSTP	1st Quarterly Report		Upload from SIS Report		Alphanumeric (255 char max)	1/0	1/0
Program History	Trainee Information	No	Date Started Program	date_started_program	Report from SIS	DATE_STARTED_PROGRAM	1st Quarterly Report		Upload from SIS Report	Yes	Date	mm/dd/yyyy
Program History	Trainee Information	No	Date Ended Program	date_ended_program	Report from SIS	GRADDATE	2nd Quarterly Report		Upload from SIS Report		Date	mm/dd/yyyy
Program History	Trainee Information	No	Graduation Term	graduation_term	Report from SIS	GRADUATION_TERM	2nd Quarterly Report		Upload from SIS Report		Alphanumeric (255 char max)		SPyy, STyy, FAyy, WIyy
Program History	Trainee Information	No	Year Left Program	year_left_program	Report from SIS	YEAR_LEFT_PROGRAM	2nd Quarterly Report		Upload from SIS Report		Number- integer	yyyy	Extracted from [GRADDATE] for students who have graduated, or extracted from Last Term of Registration for all SF students who left without a degree.
Program History	Trainee Information	No	Status	status	Report from SIS	STATUS	1st Quarterly Report, 2nd Quarterly Report		Upload from SIS Report
Program History	Trainee Information	No	Degree Objective	degree_objective	Report from SIS	DEGREE_OBJECTIVE	1st Quarterly Report		Upload from SIS Report
Program History	Trainee Information	No	Degree Earned	degree_earned	Report from SIS	DEGREE_EARNED	2nd Quarterly Report	Degree (earned at UCSF for Pre-docs)	Upload from SIS Report		Alphanumeric (255 char max)
Program History	Trainee Information	No	Last Term of Registration	last_term_of_registration	Report from SIS	LAST_TERM_OF_REGISTRATION	2nd Quarterly Report	Last term in which the student was registered	Upload from SIS Report	Yes	Alphanumeric (255 char max)		SPyy, STyy, FAyy, WIyy
Program History	Trainee Information	No	Withdrawal Status in Last Term	withdrawal_status_in_last_term	Report from SIS	WITHDRAWAL_STATUS_IN_LAST_TERM	2nd Quarterly Report	Last term in which the student was registered	Upload from SIS Report	Yes	Alphanumeric (255 char max)
Program History	Trainee Information	No	Registration Status in Last Term	registration_status_in_last_term	Report from SIS	REGISTRATION_STATUS_IN_LAST_TERM	2nd Quarterly Report	Registration status in the last term at UCSF	Upload from SIS Report		Alphanumeric (255 char max)
Program History	Trainee Information	No	Registration Status in First Term	registration_status_in_first_term	Report from SIS	REGISTRATION_STATUS_IN_FIRST_TERM	1st Quarterly Report	Registration status in the first term at UCSF	Upload from SIS Report		Alphanumeric (255 char max)
Program History	Trainee Information	No	Complete?	trainee_information_complete	Report from SIS	TRAINEE_INFORMATION_COMPLETE	1st Quarterly Report, 2nd Quarterly Report		Upload from SIS Report		Alphanumeric (255 char max)		1st Quarterly Report = 0, 2nd Quarterly Report = 2
Prior Academic History	Prior Academic History	Yes	Redcap Repeat Instrument	redcap_repeat_instrument	Report from SIS	REDCAP_REPEAT_INSTRUMENT	1st Quarterly Report		Upload from SIS Report		Alphanumeric (255 char max)		prior_academic_history
Prior Academic History	Prior Academic History	Yes	Redcap Repeat Instance	redcap_repeat_instance	Report from SIS	INST_COUNT	1st Quarterly Report		Upload from SIS Report		Number- integer
Prior Academic History	Prior Academic History	Yes	Prior Academic Degree Institution	prior_academic_degree_institution	Report from SIS	PRIOR_ACADEMIC_DEGREE_INSTITUTION	1st Quarterly Report		Upload from SIS Report		Alphanumeric (255 char max)
Prior Academic History	Prior Academic History	Yes	Prior Academic Degrees	prior_academic_degrees	Report from SIS	PRIOR_ACADEMIC_DEGREES	1st Quarterly Report		Upload from SIS Report		Alphanumeric (255 char max)
Prior Academic History	Prior Academic History	Yes	Prior Academic Degree Years	prior_academic_degree_years	Report from SIS	PRIOR_ACADEMIC_DEGREE_YEARS	1st Quarterly Report		Upload from SIS Report		Alphanumeric (255 char max)
Prior Academic History	Prior Academic History	Yes	Complete?	prior_academic_history_complete	Report from SIS	PRIOR_ACADEMIC_HISTORY_COMPLETE	1st Quarterly Report		Upload from SIS Report		Number- integer		2
Job History	Job History	Yes	Year	year	Upload from Grad Division	n/a	n/a		n/a	Yes	Number- integer	yyyy	New row (instance) uploaded for each new year to collect career outcomes via the Data Import Tool
Job History	Job History	Yes	Year Out	year_out	Calculation	n/a	n/a		n/a	Yes	Number- integer		[year] - [year_left_program]
Job History	Job History	Yes	Year Left Program	year_left_program2	Calculation	n/a	n/a		n/a		Number- integer	yyyy	[year_left_program]-0
Job History	Job History	Yes	Job Title	job_title	Data entry	n/a	n/a		Enter free text	Yes	Alphanumeric (255 char max)
Job History	Job History	Yes	Employer	employer	Data entry	n/a	n/a		Enter free text		Alphanumeric (255 char max)
Job History	Job History	Yes	Department	department	Data entry	n/a	n/a		Enter free text		Alphanumeric (255 char max)
Job History	Job History	Yes	City	city	Data Entry	n/a	n/a		Enter free text	Yes	Alphanumeric (255 char max)
Job History	Job History	Yes	State in US	state_in_us	Data entry	n/a	n/a		Choose one drop-down option	Yes	Single-choice dropdown		1, Alabama - AL 2, Alaska - AK 3, Arizona - AZ 4, Arkansas - AR 5, California - CA 6, Colorado - CO 7, Connecticut - CT 8, Delaware - DE 9, Florida - FL 10, Georgia - GA 11, Hawaii - HI 12, Idaho - ID 13, Illinois - IL 14, Indiana - IN 15, Iowa - IA 16, Kansas - KS 17, Kentucky - KY 18, Louisiana - LA 19, Maine - ME 20, Maryland - MD 21, Massachusetts - MA 22, Michigan - MI 23, Minnesota - MN 24,…
Job History	Job History	Yes	Country	country	Data entry	n/a	n/a		Choose one drop-down option	Yes	Single-choice dropdown		1, United States of America 2, Afghanistan 3, Åland Islands 4, Albania 5, Algeria 6, American Samoa 7, Andorra 8, Angola 9, Anguilla 10, Antarctica 11, Antigua and Barbuda 12, Argentina 13, Armenia 14, Aruba 15, Australia 16, Austria 17, Azerbaijan 18, Bahamas 19, Bahrain 20, Bangladesh 21, Barbados 22, Belarus 23, Belgium 24, Belize 25, Benin 26, Bermuda 27, Bhutan 28, Bolivia (Plurinational Sta…
Job History	Job History	Yes	Sector	sector	Data entry	n/a	n/a		Choose one drop-down option	Yes	Single-choice dropdown		1, Academia 2, Government 3, For-profit 4, Non-profit 5, Other 6, Unknown 7, N/A
Job History	Job History	Yes	Career Type	career_type	Data entry	n/a	n/a		Choose one drop-down option	Yes	Single-choice dropdown		1, Primarily Research 2, Primarily Teaching 3, Science-related 4, Not related to science 5, Further training or education 6, Unknown 7, N/A
Job History	Job History	Yes	Job Function	job_function	Data entry	n/a	n/a		Choose one drop-down option	Yes	Single-choice dropdown		1, Administration 2, Business Development, Consulting, and Strategic Alliances 3, Clinical Research Management 4, Clinical Services 5, Data Science, Analytics, and Software Engineering 6, Entrepreneurship 7, Faculty: nontenure track 8, Faculty: tenured/tenure track 9, Faculty: tenure track unclear or not applicable 10, Full-time teaching staff (Instructor/Lecturer) 11, Group Leader (research) 12,…
Job History	Job History	Yes	Notes	notes	Data entry	n/a	n/a		Enter free text		Alphanumeric (255 char max)
Job History	Job History	Yes	Flagged for Follow-up	flagged_for_follow-up	Data entry	n/a	n/a		Choose one radial button		Radial Button single selection		1, Yes 0, No
Job History	Job History	Yes	Job Survey Stamp	job_survey_stamp	Upload from Grad Division	n/a	n/a		Enter free text		Alphanumeric (255 char max)
Job History	Job History	Yes	Gross Annual Income	annual_gross_income	Upload from Grad Division	n/a	n/a		Choose one drop-down option		Single-choice dropdown		1, Less than $30,000 2, $30,000-$39,000 3, $40,000-$49,000 4, $50,000-$59,000 5, $60,000-$69,000 6, $70,000-$79,000 7, $80,000-$89,000 8, $90,000-$99,000 9, $100,000-$109,000 10, $110,000-$119,000 11, $120,000-$129,000 12, $130,000-$139,000 13, $140,000-$149,000 14, $150,000-$159,000 15, $160,000-$169,000 16, $170,000-$179,000 17, $180,000-$189,000 18, $190,000-$199,000 19, $200,000 or more
Job Search Links	Job Search Links	Yes	Link	link	Data Entry	n/a	n/a		Enter free text		Alphanumeric (255 char max)
Job Search Links	Job Search Links	Yes	Link Type	link_type	Data Entry	n/a	n/a		Choose one drop-down option		Single-choice dropdown		1, LinkedIn URL 2, Website URL 3, Other URL
Job Search Links	Job Search Links	Yes	Link Notes	link_notes	Data Entry	n/a	n/a		Enter free text		Alphanumeric (255 char max)
Fellowships	Fellowships	Yes	Fellowship Program	fellowship_program	Data Entry	n/a	n/a		Choose one drop-down option	Yes	Single-choice dropdown
Fellowships	Fellowships	Yes	Fund Year	fund_year	Data Entry	n/a	n/a		Enter free text		Number- integer
Fellowships	Fellowships	Yes	Start Month	start_month	Data Entry	n/a	n/a		Choose one drop-down option		Single-choice dropdown		1, January 2, February 3, March 4, April 5, May 6, June 7, July 8, August 9, September 10, October 11, November 12, December
Fellowships	Fellowships	Yes	Start Year	start_year	Data Entry	n/a	n/a		Enter 4-digit Year	Yes	Number- Integer	yyyy
Fellowships	Fellowships	Yes	End Month	end_month	Data Entry	n/a	n/a		Choose one drop-down option		Single-choice dropdown		1, January 2, February 3, March 4, April 5, May 6, June 7, July 8, August 9, September 10, October 11, November 12, December
Fellowships	Fellowships	Yes	End Year	end_year	Data Entry	n/a	n/a		Enter 4-digit Year		Number- Integer	yyyy
Fellowships	Fellowships	Yes	Fellowship Notes	fellowship_notes	Data Entry	n/a	n/a		Enter free text		Alphanumeric (255 char max)
Advisors	Advisors	Yes	PI First Name	pi_first_name	Data Entry	n/a	n/a		Enter free text	Yes	Alphanumeric (255 char max)
Advisors	Advisors	Yes	PI Last Name	pi_last_name	Data Entry	n/a	n/a		Enter free text	Yes	Alphanumeric (255 char max)
Advisors	Advisors	Yes	PI UC ID	pi_uc_id	Data Entry	n/a	n/a		Enter free text		Alphanumeric (255 char max)
Advisors	Advisors	Yes	PI Department	pi_department	Data Entry	n/a	n/a		Enter free text		Alphanumeric (255 char max)
Advisors	Advisors	Yes	PI Start Date	pi_start_date	Data Entry	n/a	n/a		Enter free text	Yes	Date	mm/dd/yyyy
Advisors	Advisors	Yes	PI End Date	pi_end_date	Data Entry	n/a	n/a		Enter free text		Date	mm/dd/yyyy
Advisors	Advisors	Yes	PI Dissertation Title	pi_dissertation_title	Report from ProQuest	n/a	n/a		Upload from ProQuest Report		Alphanumeric (255 char max)
Advisors	Advisors	Yes	PI Notes	pi_notes	Data Entry	n/a	n/a		Enter free text		Alphanumeric (255 char max)
Email Addresses	Email Addresses	Yes	Date Recorded	date_recorded	Data Entry/ Upload from Grad Div	n/a	n/a		Enter date	Yes	Date	mm/dd/yyyy
Email Addresses	Email Addresses	Yes	Email	email	Data Entry/ Upload from Grad Div	n/a	n/a		Enter free text	Yes		email
Email Addresses	Email Addresses	Yes	Source	email_source	Data Entry/ Upload from Grad Div	n/a	n/a		Choose one drop-down option	Yes	Single-choice dropdown		1, Internet search 2, Doctoral Exit Survey 3, Alumni Relations 4, Program Administrator 5, Other
Email Addresses	Email Addresses	Yes	Primary Email	primary_email	Data Entry/ Upload from Grad Div	n/a	n/a		Choose one radial button		Yes/No		1, Yes 0, No
