## Supplemental file 3 for "Where do our graduates go? A toolkit for retrospective and ongoing career outcomes data collection for biomedical PhD students and postdoctoral scholars"

### Sheet: Postdoc REDCap Metadata
Field Category	REDCap Instrument	Repeating Instrument	REDCap Field Label	REDCap Field Name	Data Origin	Field Name from OIR	Report from OIR	Field Description	Entry Instructions	Required?	Data Type	Validation	Choices or Calculations	Branching Logic	Notes
Contact Information	Trainee Information	No	UC ID	uc_id	Report from OIR	uc_id	1st Report, 2nd Report, 3rd Report, 4th Report, 5th Report, 6th Report		Upload from OIR Report		Alphanumeric (255 char max)	9 digits
Contact Information	Trainee Information	No	Collection Complete	collection_complete	Data Entry	n/a	n/a		Choose one drop-down option		Single-choice dropdown		2018
Contact Information	Trainee Information	No	First Name	first_name	Report from OIR	first_name	1st Report, 2nd Report, 3rd Report, 6th Report	First Name MI	Upload from OIR Report	Yes	Alphanumeric (255 char max)
Contact Information	Trainee Information	No	Last Name	last_name	Report from OIR	last_name	1st Report, 2nd Report, 3rd Report, 6th Report		Upload from OIR Report	Yes	Alphanumeric (255 char max)
Contact Information	Trainee Information	No	Personal Email 1	personal_email_1	Entrance Survey	n/a	n/a		n/a		Alphanumeric (255 char max)
Contact Information	Trainee Information	No	UCSF Email	ucsf_email	Report from OIR	ucsf_email	1st Report, 2nd Report, 3rd Report, 6th Report		Upload from OIR Report		Alphanumeric (255 char max)
Contact Information	Trainee Information	No	Permanent Address Zip	permanent_address_zip	Report from OIR	permanent_address_zip	1st Report, 2nd Report, 3rd Report, 6th Report		Upload from OIR Report		Alphanumeric (255 char max)
Contact Information	Trainee Information	No	ORCID ID	orcid_id	Data Entry	n/a	n/a		Enter free text		Alphanumeric (255 char max)
Demographics	Trainee Information	No	Ethnic ID	ethnic_id	Report from OIR	ethnic_id	1st Report, 2nd Report, 3rd Report, 6th Report	Contains more detailed information on race/ethnicity than the ethnicity_description	Upload from OIR Report		Alphanumeric (255 char max)		F- White (not of Hispanic origin), A- Black/African-American (not of Hispanic origin), 2- Chinese/Chinese-American, B- Japanese/Japanese-American, L- Filipino/Pilipino, R- Pakistani/East Indian, X- Other Asian, C- American Indian or Alaskan Native, E- Mexican/Mexican-American/Chicano, 5- Latin American/Latino, W- Other Spanish/Spanish-American, Z- Native Hawaiian or Other Pacific Islander, U- Unk…
Demographics	Trainee Information	No	Ethnicity Description	ethnicity_description	Report from OIR	ethnicity_description	1st Report, 2nd Report, 3rd Report, 6th Report	Federal reporting level	Upload from OIR Report		Alphanumeric (255 char max)		Descriptions from Ethnic ID
Demographics	Trainee Information	No	Hispanic or Latino	hispanic_or_latino	Report from OIR	hispanic_or_latino	1st Report, 2nd Report, 3rd Report, 6th Report		Upload from OIR Report		Yes/No		1, 0
Demographics	Trainee Information	No	Racial Categories Raw	racial_categories_raw___1	Report from OIR	racial_categories_raw___1	1st Report, 2nd Report, 3rd Report, 6th Report	American Indian Alaska Native	Upload from OIR Report		Yes/No		1, 0
Demographics	Trainee Information	No	Racial Categories Raw	racial_categories_raw___2	Report from OIR	racial_categories_raw___2	1st Report, 2nd Report, 3rd Report, 6th Report	Asian	Upload from OIR Report		Yes/No		1, 0
Demographics	Trainee Information	No	Racial Categories Raw	racial_categories_raw___3	Report from OIR	racial_categories_raw___3	1st Report, 2nd Report, 3rd Report, 6th Report	Black or African American	Upload from OIR Report		Yes/No		1, 0
Demographics	Trainee Information	No	Racial Categories Raw	racial_categories_raw___4	Report from OIR	racial_categories_raw___4	1st Report, 2nd Report, 3rd Report, 6th Report	Native Hawaiian Other Pacific Islander	Upload from OIR Report		Yes/No		1, 0
Demographics	Trainee Information	No	Racial Categories Raw	racial_categories_raw___5	Report from OIR	racial_categories_raw___5	1st Report, 2nd Report, 3rd Report, 6th Report	White	Upload from OIR Report		Yes/No		1, 0
Demographics	Trainee Information	No	URM	urm	Report from OIR	urm	1st Report, 2nd Report, 3rd Report, 6th Report		Upload from OIR Report		Yes/No		1, 0
Demographics	Trainee Information	No	Gender	gender	Report from OIR	gender	1st Report, 2nd Report, 3rd Report, 6th Report		Upload from OIR Report		Alphanumeric (255 char max)		M, F
Demographics	Trainee Information	No	Visa Type	visa_type	Report from OIR	visa_type	1st Report, 2nd Report, 3rd Report, 6th Report		Upload from OIR Report		Alphanumeric (255 char max)
Demographics	Trainee Information	No	Visa End Date	visa_end_date	Report from OIR	visa_end_date	1st Report, 2nd Report, 3rd Report, 6th Report		Upload from OIR Report		Date	mm/dd/yyyy
Demographics	Trainee Information	No	Citizen Code	citizen_code	Report from OIR	citizen_code	1st Report, 2nd Report, 3rd Report, 6th Report	From payroll EDB0109	Upload from OIR Report		Alphanumeric (255 char max)
Demographics	Trainee Information	No	Citizen Description	citizen_description	Report from OIR	citizen_description	1st Report, 2nd Report, 3rd Report, 6th Report	From payroll EDB0109	Upload from OIR Report		Alphanumeric (255 char max)
Demographics	Trainee Information	No	Citizenship Type	citizenship_type	Report from OIR	citizenship_type	1st Report, 2nd Report, 3rd Report, 6th Report	United States, Permanent Resident, International	Upload from OIR Report		Alphanumeric (255 char max)		Derived from Citizen Description: U.S. Citizen, U.S. Permanent Resident, International, Unknown/Blank
Demographics	Trainee Information	No	Country of Citizenship	country_of_citizenship	Report from OIR	country_of_citizenship	1st Report, 2nd Report, 3rd Report, 6th Report	EDB0143	Upload from OIR Report		Alphanumeric (255 char max)
Demographics	Trainee Information	No	Country of Citizenship Full	country_of_citizen_full	Report from OIR	country_of_citizen_full	1st Report, 2nd Report, 3rd Report, 6th Report	From RFSBCTY table	Upload from OIR Report		Alphanumeric (255 char max)
Demographics	Trainee Information	No	DOB	dob	Report from OIR	dob	1st Report		Upload from OIR Report		Date	mm/dd/yyyy
Demographics	Trainee Information	No	UCSF Graduate	ucsf_graduate	Upload from OPS	n/a	n/a		n/a		Yes/No		1, 0
Pre-appointment History	Trainee Information	No	Doctoral Degrees	degrees	Data Entry	n/a	n/a	Doctoral degree collected and entered during career outcome search for Transition Years 2011-2017.	Choose all that apply		Radial Button multiple selection		1, PhD 2, MD 3, DDS 4, PharmD 5, Other- please specify below
Pre-appointment History	Trainee Information	No	Doctoral Degree Other	other_degrees	Data Entry	n/a	n/a	Doctoral degree collected and entered during career outcome search for Transition Years 2011-2017. Will appear when "Other" is selected in doctoral_degree.	Enter free text		Alphanumeric (255 char max)			Appears for entry when [degrees(5)] = '1'
Pre-appointment History	Trainee Information	No	Doctoral Degree Year	degree_year	Data Entry	n/a	n/a	Doctoral degree year collected and entered during career outcome search for Transition Years 2011-2017.	Enter free text		Number- integer
Pre-appointment History	Trainee Information	No	Doctoral Degree Institution Type	degree_institution_type	Data Entry	n/a	n/a	Doctoral degree institution type collected and entered during career outcome search for Transition Years 2011-2017.	Choose one radial button		Radial Button single selection		1, University in the United States 2, University outside the U.S.
Pre-appointment History	Trainee Information	No	Doctoral Degree U.S. Institution	degree_us_institution	Data Entry	n/a	n/a	Doctoral degree us institution selected during career outcome search for Transition Years 2011-2017.	Choose one drop-down option		Single-choice dropdown		1, Not Listed 2, A T Still University of Health Sciences 3, Academy for Five Element Acupuncture 4, Academy of Chinese Culture and Health Sciences 5, Acupuncture and Integrative Medicine College-Berkeley 6, Acupuncture and Massage College 7, Adelphi University 8, Adler Graduate School 9, Adler University 10, Adventist University of Health Sciences 11, Air Force Institute of Technology-Graduate Sc…	Appears for entry when [degree_institution_type]="1"
Pre-appointment History	Trainee Information	No	Doctoral Degree Other Institution	degree_other_institution	Data Entry	n/a	n/a	Doctoral degree other institution collected and entered during career outcome search for Transition Years 2011-2017.	Enter free text		Alphanumeric (255 char max)			Appears for entry when [degree_institution_type] = '2' or [degree_us_institution] = '1'
Pre-appointment History	Trainee Information	No	Doctoral Degree State in U.S.	degree_institution_state	Data Entry	n/a	n/a	Doctoral degree other institution state selected during career outcome search for Transition Years 2011-2017.	Choose one drop-down option		Single-choice dropdown		1, Alabama - AL 2, Alaska - AK 3, Arizona - AZ 4, Arkansas - AR 5, California - CA 6, Colorado - CO 7, Connecticut - CT 8, Delaware - DE 9, Florida - FL 10, Georgia - GA 11, Hawaii - HI 12, Idaho - ID 13, Illinois - IL 14, Indiana - IN 15, Iowa - IA 16, Kansas - KS 17, Kentucky - KY 18, Louisiana - LA 19, Maine - ME 20, Maryland - MD 21, Massachusetts - MA 22, Michigan - MI 23, Minnesota - MN 24,…	Appears for entry when [degree_us_institution] = '1' and [degree_institution_type] = '1'
Pre-appointment History	Trainee Information	No	Doctoral Degree Country	degree_institution_country	Data Entry	n/a	n/a	Doctoral degree other institution country selected during career outcome search for Transition Years 2011-2017.	Choose one drop-down option		Single-choice dropdown		1, United States of America 2, Afghanistan 3, Åland Islands 4, Albania 5, Algeria 6, American Samoa 7, Andorra 8, Angola 9, Anguilla 10, Antarctica 11, Antigua and Barbuda 12, Argentina 13, Armenia 14, Aruba 15, Australia 16, Austria 17, Azerbaijan 18, Bahamas 19, Bahrain 20, Bangladesh 21, Barbados 22, Belarus 23, Belgium 24, Belize 25, Benin 26, Bermuda 27, Bhutan 28, Bolivia (Plurinational Sta…	Appears for entry when [degree_institution_type]="2"
Pre-appointment History	Trainee Information	No	Prior Postdoc	prior_postdoc	Data Entry	n/a	n/a	Prior postdoc appointment checked during career outcome search for Transition Years 2011-2017.	Choose one radial button		Yes/No		1, 0
Pre-appointment History	Trainee Information	No	Prior Postdoc in U.S.?	prior_postdoc_us	Data Entry	n/a	n/a	Prior postdoc appointment checked if at university in U.S. during career outcome search for Transition Years 2011-2017.	Choose one radial button		Yes/No		1, 0	Appears for entry when [prior_postdoc] = '1'
Pre-appointment History	Trainee Information	No	Prior Postdoc Institution in U.S.	prior_postdoc_institution_us	Data Entry	n/a	n/a	Prior postdoc institution in U.S. selected during career outcome search for Transition Years 2011-2017.	Choose one drop-down option		Single-choice dropdown		1, Not Listed 2, A T Still University of Health Sciences 3, Academy for Five Element Acupuncture 4, Academy of Chinese Culture and Health Sciences 5, Acupuncture and Integrative Medicine College-Berkeley 6, Acupuncture and Massage College 7, Adelphi University 8, Adler Graduate School 9, Adler University 10, Adventist University of Health Sciences 11, Air Force Institute of Technology-Graduate Sc…	Appears for entry when [prior_postdoc_us] = '1'
Pre-appointment History	Trainee Information	No	Prior Postdoc Other Institution	prior_postdoc_institution	Data Entry	n/a	n/a	Prior postdoc other institution entered during career outcome search for Transition Years 2011-2017.	Enter free text		Alphanumeric (255 char max)			Appears for entry when ([prior_postdoc_institution_us] = '1' and [prior_postdoc_us] = '1') or [prior_postdoc_us]='0'
Pre-appointment History	Trainee Information	No	Prior Postdoc State in U.S.	prior_postdoc_state	Data Entry	n/a	n/a	Prior postdoc state in U.S. selected during career outcome search for Transition Years 2011-2017.	Choose one drop-down option		Single-choice dropdown		1, Alabama - AL 2, Alaska - AK 3, Arizona - AZ 4, Arkansas - AR 5, California - CA 6, Colorado - CO 7, Connecticut - CT 8, Delaware - DE 9, Florida - FL 10, Georgia - GA 11, Hawaii - HI 12, Idaho - ID 13, Illinois - IL 14, Indiana - IN 15, Iowa - IA 16, Kansas - KS 17, Kentucky - KY 18, Louisiana - LA 19, Maine - ME 20, Maryland - MD 21, Massachusetts - MA 22, Michigan - MI 23, Minnesota - MN 24,…	Appears for entry when [prior_postdoc_institution_us]="1"
Pre-appointment History	Trainee Information	No	Prior Postdoc Country	prior_postdoc_country	Data Entry	n/a	n/a	Prior postdoc country selected during career outcome search for Transition Years 2011-2017.	Choose one drop-down option		Single-choice dropdown		1, United States of America 2, Afghanistan 3, Åland Islands 4, Albania 5, Algeria 6, American Samoa 7, Andorra 8, Angola 9, Anguilla 10, Antarctica 11, Antigua and Barbuda 12, Argentina 13, Armenia 14, Aruba 15, Australia 16, Austria 17, Azerbaijan 18, Bahamas 19, Bahrain 20, Bangladesh 21, Barbados 22, Belarus 23, Belgium 24, Belize 25, Benin 26, Bermuda 27, Bhutan 28, Bolivia (Plurinational Sta…	Appears for entry when [prior_postdoc_us]="0"
Pre-appointment History	Trainee Information	No	Prior Postdoc Start Date	prior_postdoc_start_date	Data Entry	n/a	n/a	Prior postdoc start date entered during career outcome search for Transition Years 2011-2017.	Enter free text		Date	mm/dd/yyyy		Appears for entry when [prior_postdoc] = '1'
Pre-appointment History	Trainee Information	No	Prior Postdoc End Date	prior_postdoc_end_date	Data Entry	n/a	n/a	Prior postdoc end date entered during career outcome search for Transition Years 2011-2017.	Enter free text		Date	mm/dd/yyyy		Appears for entry when [prior_postdoc] = '1'
Pre-appointment History	Trainee Information	No	How did you obtain your UCSF postdoc position?	obtain_position	Upload from OPS	n/a	n/a		n/a		Single-choice dropdown		1, My mentor told me about the postdoc position and then I contacted the principal investigator to apply 2, I contacted the principal investigator directly, without a referral from my mentor 3, I saw the postdoc position advertised and I applied for it 4, Other - please explain below
Pre-appointment History	Trainee Information	No	*Explain how you obtained your postdoc position	obtain_position_other	Upload from OPS	n/a	n/a		n/a		Alphanumeric (255 char max)			Appears for entry when [obtain_position] = '4'
Pre-appointment History	Trainee Information	No	How many years do you expect to be a postdoc at UCSF?	expect_postdoc_years	Upload from OPS	n/a	n/a		Choose one drop-down option		Single-choice dropdown		1, 1 year 2, 2 years 3, 3 years 4, 4 years 5, 5 years 6, 6 years
Pre-appointment History	Trainee Information	No	Do you have any questions or comments for the Office for Postdoctoral Scholars?	survey_comments2	Upload from OPS	n/a	n/a		Enter free text		Alphanumeric (255 char max)
Appointment History	Trainee Information	No	Department Code	department_code	Report from OIR	department_code	1st Report, 2nd Report, 3rd Report, 6th Report	Level 3 Department	Upload from OIR Report		Alphanumeric (255 char max)				Level 3 Department?
Appointment History	Trainee Information	No	Department Title	department_title	Report from OIR	department_title	1st Report, 2nd Report, 3rd Report, 6th Report	Level 3 Department translated into list used in Tableau	Upload from OIR Report		Alphanumeric (255 char max)
Appointment History	Trainee Information	No	Level 2 Department Title	level_2_dept_title	Report from OIR	level_2_dept_title	1st Report, 2nd Report, 3rd Report, 6th Report	aka Control Point or School	Upload from OIR Report		Number- integer
Appointment History	Trainee Information	No	Supervisor UC ID	supervisor_uc_id	Report from OIR	supervisor_uc_id	1st Report, 2nd Report, 3rd Report, 6th Report		Upload from OIR Report		Alphanumeric (255 char max)	9 digits
Appointment History	Trainee Information	No	Supervisor First Name	supervisor_first_name	Report from OIR	supervisor_first_name	1st Report, 2nd Report, 3rd Report, 6th Report	First Name MI	Upload from OIR Report	Yes	Alphanumeric (255 char max)
Appointment History	Trainee Information	No	Supervisor Last Name	supervisor_last_name	Report from OIR	supervisor_last_name	1st Report, 2nd Report, 3rd Report, 6th Report		Upload from OIR Report	Yes	Alphanumeric (255 char max)
Appointment History	Trainee Information	No	Employment Status	employment_status	Report from OIR	employment_status	1st Report, 2nd Report, 3rd Report, 6th Report	EMP_STATUS	Upload from OIR Report		Alphanumeric (255 char max)		A- Active, N- Leave without pay, P- Leave with pay, S- Separated, I- Inactive T- Transitioned
Appointment History	Trainee Information	No	Campus	campus	Report from OIR	campus	1st Report, 2nd Report, 3rd Report, 6th Report		Upload from OIR Report		Alphanumeric (255 char max)		Currently MCB LHTS International LBNL Other California Mission Bay Mt Zion Other SF China Basin Oakland Other US VAMC ZSFG Parnassus Other Bay Area Sacramento
Appointment History	Trainee Information	No	Title Code	title_code___3252	Report from OIR	title_code___3252	1st Report, 2nd Report, 3rd Report, 6th Report	Title Code 3252	Upload from OIR Report		Yes/No		1, 0
Appointment History	Trainee Information	No	Title Code	title_code___3253	Report from OIR	title_code___3253	1st Report, 2nd Report, 3rd Report, 6th Report	Title Code 3253	Upload from OIR Report		Yes/No		1, 0
Appointment History	Trainee Information	No	Title Code	title_code___3254	Report from OIR	title_code___3254	1st Report, 2nd Report, 3rd Report, 6th Report	Title Code 3254	Upload from OIR Report		Yes/No		1, 0
Appointment History	Trainee Information	No	Title Code	title_code___3255	Report from OIR	title_code___3255	1st Report, 2nd Report, 3rd Report, 6th Report	Title Code 3255 (Interim)	Upload from OIR Report		Yes/No		1, 0
Appointment History	Trainee Information	No	Title Code	title_code___3256	Report from OIR	title_code___3256	1st Report, 2nd Report, 3rd Report, 6th Report	Title Code 3256 (Non-exempt)	Upload from OIR Report		Yes/No		1, 0
Appointment History	Trainee Information	No	Primary Title Code	primary_title_code	Report from OIR	primary_title_code	1st Report, 2nd Report, 3rd Report, 6th Report	Indicates primary title code for postdoc appointment	Upload from OIR Report		Alphanumeric (255 char max)
Appointment History	Trainee Information	No	Postdoc Begin Date	postdoc_begin_date	Report from OIR	postdoc_begin_date	1st Report		Upload from OIR Report		Date	mm/dd/yyyy
Appointment History	Trainee Information	No	Postdoc Begin Month	postdoc_begin_month	Report from OIR	postdoc_begin_month	1st Report		Upload from OIR Report		Number- integer		1, 2, 3, 4, 5, 6, 7, 8, 9, 10, 11, 12
Appointment History	Trainee Information	No	Postdoc Begin Year	postdoc_begin_year	Report from OIR	postdoc_begin_year	1st Report		Upload from OIR Report		Number- integer	yyyy	Year([postdoc_begin_date])
Appointment History	Trainee Information	No	Postdoc Projected End Date	projected_end_date	Report from OIR	projected_end_date	1st Report, 6th Report	Current Appt End Date	Upload from OIR Report		Date	mm/dd/yyyy
Appointment History	Trainee Information	No	Postdoc Year at UCSF	postdoc_year	Calculation	n/a	n/a		n/a		Calculation		if([transition_date] = "",datediff([postdoc_begin_date],"today","y","mdy"), datediff([postdoc_begin_date],[transition_date],"y","mdy"))
Appointment History	Trainee Information	No	Months Active Postdoc	months_postdoc	Report from OIR	months_postdoc	1st Report, 2nd Report	Months that a Postdoc is in active or unpaid/paid leave status.	Upload from OIR Report		Number- decimal
Appointment History	Trainee Information	No	Transition Date	transition_date	Report from OIR	transition_date	2nd Report, 3rd Report	The date on which an individual's employment affiliation with the University ends. For most individuals, this is the last day for which compensation is received	Upload from OIR Report		Date	mm/dd/yyyy	In 2nd Report: transition_date. In 3rd Report: Null/Blank.
Appointment History	Trainee Information	No	Transition Year	transition_year	Report from OIR	transition_year	2nd Report, 3rd Report		Upload from OIR Report		Number- integer	yyyy	In 2nd Report: Year([transition_date]). In 3rd Report: Null/Blank.
Appointment History	Trainee Information	No	Transition Type	transition_type	Report from OIR	transition_type	2nd Report, 3rd Report		Upload from OIR Report		Alphanumeric (255 char max)		In 2nd Report: UCSF Position, Separated, Left without Separation. In 3rd Report: Returned Postdoc.
Appointment History	Trainee Information	No	Separation Reason	separation_reason	Report from OIR	separation_reason	2nd Report		Upload from OIR Report		Alphanumeric (255 char max)		In 2nd Report: Separation_Reason Appointment/contract appt expired Death Dissatisfied with job Failed to return from leave Family and/or child care Grant/contract expired Health Inactive for 4 consecutive months Indefinite layoff with no severance or rehire/recall rights Indefinite layoff with rehire/recall rights Inter-location Transfer Left without separation Military service Other Other termin…
Appointment History	Trainee Information	No	First UCSF Title (after Postdoc)	first_UCSF_title	n/a	n/a		No longer receive this field in current updates to data	n/a		Alphanumeric (255 char max)
Appointment History	Trainee Information	No	Last Updated	last_updated	Report from OIR	last_updated	1st Report, 2nd Report, 3rd Report, 6th Report		Upload from OIR Report		Date/Time	mm/dd/yyyy
Appointment History	Trainee Information	No	Flag for Follow-up	trainee_flag_for_follow_up	Data Entry	n/a	n/a		Choose one radial button		Radial Button single selection		Yes, No
Appointment History	Trainee Information	No	Complete?	trainee_information_complete	Report from OIR	trainee_information_complete	1st Report, 2nd Report, 3rd Report		Upload from OIR Report		Number- integer		0, 1, 2 (incomplete, unverified, complete) *Do not use unverified
Job History	Job History	Yes	Year	year	Upload from OPS	n/a	n/a		n/a	Yes	Number- integer	yyyy	New row (instance) uploaded for each new year to collect career outcomes via the Data Import Tool
Job History	Job History	Yes	Transition Year	transition_year2	Calculation	n/a	n/a		n/a		Number- integer		[transition_year]-0
Job History	Job History	Yes	Year Out	year_out	Calculation	n/a	n/a		n/a	Yes	Number- integer		[year] - [transition_year]
Job History	Job History	Yes	Start Month	start_month	Data Entry	n/a	n/a		Choose one drop-down option		Single-choice dropdown		January, February, March, April, May, June, July, August, September, October, November, December
Job History	Job History	Yes	Start Year	start_year	Data Entry	n/a	n/a		n/a		Number- integer	yyyy
Job History	Job History	Yes	End Month	end_month	Data Entry	n/a	n/a		Choose one drop-down option		Single-choice dropdown		January, February, March, April, May, June, July, August, September, October, November, December
Job History	Job History	Yes	End Year	end_year	Data Entry	n/a	n/a		n/a		Number- integer	yyyy
Job History	Job History	Yes	Job Title	job_title	Data entry	n/a	n/a		Enter free text	Yes	Alphanumeric (255 char max)
Job History	Job History	Yes	Employer	employer	Data entry	n/a	n/a		Enter free text		Alphanumeric (255 char max)
Job History	Job History	Yes	Department	department	Data entry	n/a	n/a		Enter free text		Alphanumeric (255 char max)
Job History	Job History	Yes	City	city	Data Entry	n/a	n/a		Enter free text	Yes	Alphanumeric (255 char max)
Job History	Job History	Yes	State in US	state_in_us	Data entry	n/a	n/a		Choose one drop-down option	Yes	Single-choice dropdown		Alabama - AL, Alaska - AK, Arizona - AZ, Arkansas - AR, California - CA, Colorado - CO, Connecticut - CT, Delaware - DE, Florida - FL, Georgia - GA, Hawaii - HI, Idaho - ID, Illinois - IL, Indiana - IN, Iowa - IA, Kansas - KS, Kentucky - KY, Louisiana - LA, Maine - ME, Maryland - MD, Massachusetts - MA, Michigan - MI, Minnesota - MN, Mississippi - MS, Missouri - MO, Montana - MT, Nebraska - NE, N…
Job History	Job History	Yes	Country	country	Data entry	n/a	n/a		Choose one drop-down option	Yes	Single-choice dropdown		Afghanistan, Åland Islands, Albania, Algeria, American Samoa, Andorra, Angola, Anguilla, Antarctica, Antigua and Barbuda, Argentina, Armenia, Aruba, Australia, Austria, Azerbaijan, Bahamas, Bahrain, Bangladesh, Barbados, Belarus, Belgium, Belize, Benin, Bermuda, Bhutan, Bolivia (Plurinational State of), Bonaire, Sint Eustatius and Saba, Bosnia and Herzegovina, Botswana, Bouvet Island, Brazil, Bri…
Job History	Job History	Yes	Sector	sector	Data entry	n/a	n/a		Choose one drop-down option	Yes	Single-choice dropdown		Academia, Government, For-profit, Non-profit, Other, Unknown, N/A
Job History	Job History	Yes	Career Type	career_type	Data entry	n/a	n/a		Choose one drop-down option	Yes	Single-choice dropdown		Primarily Research, Primarily Teaching, Science-related, Not related to science, Further training or education, Unknown, N/A
Job History	Job History	Yes	Job Function	job_function	Data entry	n/a	n/a		Choose one drop-down option	Yes	Single-choice dropdown		Adjunct teaching, Administration, Business Development, Consulting, and Strategic Alliances, Clinical Research Management, Clinical Services, Data Science, Analytics, and Software Engineering, Entrepreneurship, Faculty: nontenure track, Faculty: tenured/tenure track, Faculty: tenure track unclear or not applicable, Group Leader (research), Healthcare Provider, Instructor/Lecturer/Full-time Teachi…
Job History	Job History	Yes	Notes	notes	Data entry	n/a	n/a		Enter free text		Alphanumeric (255 char max)
Job History	Job History	Yes	Flagged for Follow-up	flagged_for_follow-up	Data entry	n/a	n/a		Choose one radial button		Radial Button single selection		Yes, No
Job History	Job History	Yes	Complete?	job_history_complete	Data Entry	n/a	n/a		Choose one drop-down option	Yes	Single-choice dropdown		Incomplete, Unverified, Complete
Job Search Links	Job Search Links	Yes	Link	link	Data Entry	n/a	n/a		Enter free text		Alphanumeric (255 char max)
Job Search Links	Job Search Links	Yes	Link Type	link_type	Data Entry	n/a	n/a		Choose one drop-down option		Single-choice dropdown		LinkedIn URL, Website URL, Other URL
Job Search Links	Job Search Links	Yes	Link Notes	link_notes	Data Entry	n/a	n/a		Enter free text		Alphanumeric (255 char max)
Job Search Links	Job Search Links	Yes	Complete?	job_search_links_complete	Data Entry	n/a	n/a		Choose one drop-down option		Single-choice dropdown		Incomplete, Unverified, Complete
Current UCSF Title	Current UCSF Title	Yes	Repeat Instrument	redcap_repeat_instrument	Report from OIR	redcap_repeating_instrument	4th Report	After Postdoc transition	Upload from OIR Report		Alphanumeric (255 char max)		current_ucsf_title
Current UCSF Title	Current UCSF Title	Yes	Repeat Instance	redcap_repeat_instance	Report from OIR	redcap_repeat_instance	4th Report	After Postdoc transition	Upload from OIR Report		Number- integer		Next incremental id number
Current UCSF Title	Current UCSF Title	Yes	Current UCSF Title Date	current_ucsf_title_date	Report from OIR	current_ucsf_title_date	4th Report	After Postdoc transition	Upload from OIR Report		Date/Time	mm/dd/yyyy
Current UCSF Title	Current UCSF Title	Yes	Current UCSF Title (after Postdoc)	current_ucsf_title	Report from OIR	current_ucsf_title	4th Report	After Postdoc transition	Upload from OIR Report		Alphanumeric (255 char max)
Current UCSF Title	Current UCSF Title	Yes	Complete	current_ucsf_title_complete	Report from OIR	current_ucsf_title_complete	4th Report	After Postdoc transition	Upload from OIR Report		Number- integer		0, 1, 2 (incomplete, unverified, complete) *Do not use unverified
OIR Upload Notes	OIR Upload Notes	Yes	OIR Upload Date	oir_upload_date	Report from OIR	oir_upload_date	5th Report		Upload from OIR Report	Yes	Date/Time	mm/dd/yyyy
OIR Upload Notes	OIR Upload Notes	Yes	Repeat Instrument	redcap_repeat_instrument	Report from OIR	redcap_repeating_instrument	5th Report		Upload from OIR Report	Yes	Alphanumeric (255 char max)		oir_upload_notes
OIR Upload Notes	OIR Upload Notes	Yes	Repeat Instance	redcap_repeat_instance	Report from OIR	redcap_repeat_instance	5th Report		Upload from OIR Report	Yes	Number- integer		Next incremental id number
OIR Upload Notes	OIR Upload Notes	Yes	OIR Upload Notes	oir_upload_notes	Report from OIR	oir_upload_notes	5th Report		Upload from OIR Report		Alphanumeric (255 char max)
OIR Upload Notes	OIR Upload Notes	Yes	Complete?	oir_upload_notes_complete	Report from OIR	oir_upload_notes_complete	5th Report		Upload from OIR Report		Number- integer		0, 1, 2 (incomplete, unverified, complete) *Do not use unverified
Entrance Survey	Entrance Survey	Yes	Permanent email address (e.g., gmail, yahoo) *Please do not enter your UCSF email address	survey_email	Entrance Survey	n/a	n/a		Enter date	Yes	Alphanumeric (255 char max)
Entrance Survey	Entrance Survey	Yes	Select the doctoral degrees you have earned *Check all that apply	survey_degrees	Entrance Survey	n/a	n/a		Choose all that apply	Yes	Radial Button multiple selection		1, PhD 2, MD 3, DDS 4, PharmD 5, Other- please specify below
Entrance Survey	Entrance Survey	Yes	*Enter other advanced degree(s)	survey_other_degree	Entrance Survey	n/a	n/a		Enter free text		Alphanumeric (255 char max)			Appears for entry when [survey_degrees(5)] = '1'
Entrance Survey	Entrance Survey	Yes	In which year did you graduate with your most recent doctoral degree?	survey_degree_year	Entrance Survey	n/a	n/a		Enter free text		Number- integer
Entrance Survey	Entrance Survey	Yes	Did you earn your most recent doctoral-level degree at a university inside or outside the United States?	survey_institution_type	Entrance Survey	n/a	n/a		Choose one radial button		Radial Button single selection		1, University in the United States 2, University outside the U.S.
Entrance Survey	Entrance Survey	Yes	Please select the university at which you most recently earned your degree. *Select "Not Listed" if your University is not on this list.	survey_us_institution	Entrance Survey	n/a	n/a		Choose one drop-down option		Single-choice dropdown		1, Not Listed 2, A T Still University of Health Sciences 3, Academy for Five Element Acupuncture 4, Academy of Chinese Culture and Health Sciences 5, Acupuncture and Integrative Medicine College-Berkeley 6, Acupuncture and Massage College 7, Adelphi University 8, Adler Graduate School 9, Adler University 10, Adventist University of Health Sciences 11, Air Force Institute of Technology-Graduate Sc…	Appears for entry when [survey_institution_type]="1"
Entrance Survey	Entrance Survey	Yes	Provide the full name of the university at which you most recently earned your degree:	survey_other_institution	Entrance Survey	n/a	n/a		Enter free text		Alphanumeric (255 char max)			Appears for entry when [survey_institution_type] = '2' or [survey_us_institution] = '1'
Entrance Survey	Entrance Survey	Yes	State in U.S.:	survey_institution_state	Entrance Survey	n/a	n/a		Choose one drop-down option		Single-choice dropdown		1, Alabama - AL 2, Alaska - AK 3, Arizona - AZ 4, Arkansas - AR 5, California - CA 6, Colorado - CO 7, Connecticut - CT 8, Delaware - DE 9, Florida - FL 10, Georgia - GA 11, Hawaii - HI 12, Idaho - ID 13, Illinois - IL 14, Indiana - IN 15, Iowa - IA 16, Kansas - KS 17, Kentucky - KY 18, Louisiana - LA 19, Maine - ME 20, Maryland - MD 21, Massachusetts - MA 22, Michigan - MI 23, Minnesota - MN 24,…	Appears for entry when [survey_us_institution] = '1' and [survey_institution_type] = '1'
Entrance Survey	Entrance Survey	Yes	Country:	survey_institution_country	Entrance Survey	n/a	n/a		Choose one drop-down option		Single-choice dropdown		1, United States of America 2, Afghanistan 3, Åland Islands 4, Albania 5, Algeria 6, American Samoa 7, Andorra 8, Angola 9, Anguilla 10, Antarctica 11, Antigua and Barbuda 12, Argentina 13, Armenia 14, Aruba 15, Australia 16, Austria 17, Azerbaijan 18, Bahamas 19, Bahrain 20, Bangladesh 21, Barbados 22, Belarus 23, Belgium 24, Belize 25, Benin 26, Bermuda 27, Bhutan 28, Bolivia (Plurinational Sta…	Appears for entry when [survey_institution_type]="2"
Entrance Survey	Entrance Survey	Yes	As you begin your UCSF postdoc, which of the following post-PhD career sectors are you strongly considering? *Select ALL that apply	survey_sector_all	Entrance Survey	n/a	n/a		Choose all that apply	Yes	Radial Button multiple selection		1, Academia 2, Government 3, For-profit 4, Nonprofit 5, Other - please specify below
Entrance Survey	Entrance Survey	Yes	*Enter other sectors	survey_sector_other	Entrance Survey	n/a	n/a		Enter free text		Alphanumeric (255 char max)			Appears for entry when [survey_sector_all(5)] = '1'
Entrance Survey	Entrance Survey	Yes	Click here to view career sector definitions.	survey_sector_view	Entrance Survey	n/a	n/a		Choose one radial button		Radial Button single selection		1, Show Sector Definitions 2, Hide Sector Definitions
Entrance Survey	Entrance Survey	Yes	See below for sector definitions.	survey_sector_descr	Entrance Survey	n/a	n/a		n/a		Descriptive Text/Picture/Video			Appears when [survey_sector_view]="1"
Entrance Survey	Entrance Survey	Yes	As you begin your UCSF postdoc, which of the following post-PhD career types are you strongly considering? *Select ALL that apply	survey_career_type_all	Entrance Survey	n/a	n/a		Choose all that apply	Yes	Radial Button multiple selection		1, Primarily Research 2, Primarily Teaching 3, Science-related 4, Not related to science 5, Further training or education
Entrance Survey	Entrance Survey	Yes	Click here to view career type definitions.	survey_career_type_view	Entrance Survey	n/a	n/a		Choose one radial button		Radial Button single selection		1, Show Career Type Definitions 2, Hide Career Type Definitions
Entrance Survey	Entrance Survey	Yes	See below for career type definitions.	survey_career_types_descr	Entrance Survey	n/a	n/a		n/a		Descriptive Text/Picture/Video			Appears when [survey_career_type_view] = '1'
Entrance Survey	Entrance Survey	Yes	Right now, if you had to choose only one career sector from this list, which one would you choose? *Select ONLY ONE	survey_sector_one	Entrance Survey	n/a	n/a		Choose one radial button	Yes	Radial Button single selection		1, Academia 2, Government 3, For-profit 4, Nonprofit 5, Other - please specify below
Entrance Survey	Entrance Survey	Yes	*Enter other sector	survey_sector_one_other	Entrance Survey	n/a	n/a		Enter free text		Alphanumeric (255 char max)
Entrance Survey	Entrance Survey	Yes	Right now, if you had to choose only one career type from this list, which one would you choose? *Select ONLY ONE	survey_career_type_one	Entrance Survey	n/a	n/a		Choose one radial button	Yes	Radial Button single selection		1, Primarily Research 2, Primarily Teaching 3, Science-related 4, Not related to science 5, Further training or education
Entrance Survey	Entrance Survey	Yes	Right now, if you had to choose only one job function from the list below, which one would you choose? Click here to view job function definitions.	survey_job_function_view	Entrance Survey	n/a	n/a		Choose one radial button		Radial Button single selection		1, Show Job Function Definitions 2, Hide Job Function Definitions
Entrance Survey	Entrance Survey	Yes	Job Function definitions.	survey_job_function_descr	Entrance Survey	n/a	n/a		n/a		Descriptive Text/Picture/Video			Appears when [survey_job_function_view] = '1'
Entrance Survey	Entrance Survey	Yes	*Select ONLY ONE	survey_job_function_one	Entrance Survey	n/a	n/a		Choose one radial button	Yes	Radial Button single selection		1, Administration 2, Business Development, Consulting, and Strategic Alliances 3, Clinical Research Management 4, Clinical Services 5, Data Science, Analytics, and Software Engineering 6, Entrepreneurship 7, Faculty: nontenure track 8, Faculty: tenured/tenure track 9, Faculty: tenure track unclear or not applicable 10, Full-time teaching staff (Instructor/Lecturer) 11, Group Leader (research) 12,…
Entrance Survey	Entrance Survey	Yes	*Enter other job function	survey_job_function_other	Entrance Survey	n/a	n/a		Enter free text		Alphanumeric (255 char max)			Appears for entry when [survey_job_function_one] = '24'
Entrance Survey	Entrance Survey	Yes	How did you obtain your UCSF postdoc position?	survey_obtain_position	Entrance Survey	n/a	n/a		Choose one drop-down option	Yes	Single-choice dropdown		1, My mentor told me about the postdoc position and then I contacted the principal investigator to apply 2, I contacted the principal investigator directly, without a referral from my mentor 3, I saw the postdoc position advertised and I applied for it 4, Other - please explain below
Entrance Survey	Entrance Survey	Yes	*Explain how you obtained your postdoc position	survey_obtain_other	Entrance Survey	n/a	n/a		Enter free text		Alphanumeric (255 char max)			Appears for entry when [survey_obtain_position] = '4'
Entrance Survey	Entrance Survey	Yes	At this point, approximately how many years do you expect to be a UCSF postdoc?	survey_postdoc_years	Entrance Survey	n/a	n/a		Choose one drop-down option	Yes	Single-choice dropdown		1, 1 year 2, 2 years 3, 3 years 4, 4 years 5, 5 years 6, 6 years
Entrance Survey	Entrance Survey	Yes	Have you had a prior postdoc appointment?	survey_prior_postdoc	Entrance Survey	n/a	n/a		Choose one radial button	Yes	Yes/No		1, Yes 0, No
Entrance Survey	Entrance Survey	Yes	Was your postdoc appointment at a university in the United States?	survey_prior_postdoc_us	Entrance Survey	n/a	n/a		Choose one radial button	Yes	Yes/No		1, Yes 0, No	Appears for entry when [survey_prior_postdoc] = '1'
Entrance Survey	Entrance Survey	Yes	Please select the university in the United States at which you most recently had your postdoc appointment. *Select "Not Listed" if your University is not on this list.	survey_postdoc_us_instit	Entrance Survey	n/a	n/a		Choose one drop-down option				1, Not Listed 2, A T Still University of Health Sciences 3, Academy for Five Element Acupuncture 4, Academy of Chinese Culture and Health Sciences 5, Acupuncture and Integrative Medicine College-Berkeley 6, Acupuncture and Massage College 7, Adelphi University 8, Adler Graduate School 9, Adler University 10, Adventist University of Health Sciences 11, Air Force Institute of Technology-Graduate Sc…	Appears for entry when [survey_prior_postdoc_us] = '1'
Entrance Survey	Entrance Survey	Yes	Enter the name of the institution:	survey_postdoc_other_inst	Entrance Survey	n/a	n/a		Enter free text		Alphanumeric (255 char max)			Appears for entry when ([survey_postdoc_us_instit] = '1' and [survey_prior_postdoc_us] = '1') or [survey_prior_postdoc_us]='0'
Entrance Survey	Entrance Survey	Yes	State in U.S.:	survey_prior_postdoc_state	Entrance Survey	n/a	n/a		Choose one drop-down option	Yes	Single-choice dropdown		1, Alabama - AL 2, Alaska - AK 3, Arizona - AZ 4, Arkansas - AR 5, California - CA 6, Colorado - CO 7, Connecticut - CT 8, Delaware - DE 9, Florida - FL 10, Georgia - GA 11, Hawaii - HI 12, Idaho - ID 13, Illinois - IL 14, Indiana - IN 15, Iowa - IA 16, Kansas - KS 17, Kentucky - KY 18, Louisiana - LA 19, Maine - ME 20, Maryland - MD 21, Massachusetts - MA 22, Michigan - MI 23, Minnesota - MN 24,…	Appears for entry when [survey_postdoc_us_instit]="1"
Entrance Survey	Entrance Survey	Yes	Country:	survey_prior_postdoc_cntry	Entrance Survey	n/a	n/a		Choose one drop-down option	Yes	Single-choice dropdown		1, United States of America 2, Afghanistan 3, Åland Islands 4, Albania 5, Algeria 6, American Samoa 7, Andorra 8, Angola 9, Anguilla 10, Antarctica 11, Antigua and Barbuda 12, Argentina 13, Armenia 14, Aruba 15, Australia 16, Austria 17, Azerbaijan 18, Bahamas 19, Bahrain 20, Bangladesh 21, Barbados 22, Belarus 23, Belgium 24, Belize 25, Benin 26, Bermuda 27, Bhutan 28, Bolivia (Plurinational Sta…	Appears for entry when [survey_prior_postdoc_us]="0"
Entrance Survey	Entrance Survey	Yes	Enter Start Date	survey_postdoc_start_date	Entrance Survey	n/a	n/a		Enter date	Yes	Date			Appears for entry when [survey_prior_postdoc] = '1'
Entrance Survey	Entrance Survey	Yes	Enter End Date	survey_postdoc_end_date	Entrance Survey	n/a	n/a		Enter date	Yes	Date			Appears for entry when [survey_prior_postdoc] = '1'
Entrance Survey	Entrance Survey	Yes	Are you a U.S. citizen or U.S. permanent resident?	survey_us_citizen	Entrance Survey	n/a	n/a		Choose one radial button		Yes/No		1, Yes 0, No	Appears for entry when [citizen_code] = ""
Entrance Survey	Entrance Survey	Yes	Please select your country of citizenship:	survey_country_citizenship	Entrance Survey	n/a	n/a		Choose one drop-down option		Single-choice dropdown		1, United States of America 2, Afghanistan 3, Åland Islands 4, Albania 5, Algeria 6, American Samoa 7, Andorra 8, Angola 9, Anguilla 10, Antarctica 11, Antigua and Barbuda 12, Argentina 13, Armenia 14, Aruba 15, Australia 16, Austria 17, Azerbaijan 18, Bahamas 19, Bahrain 20, Bangladesh 21, Barbados 22, Belarus 23, Belgium 24, Belize 25, Benin 26, Bermuda 27, Bhutan 28, Bolivia (Plurinational Sta…	Appears for entry when [survey_us_citizen] = '0'
Entrance Survey	Entrance Survey	Yes	What is your race and/or ethnicity? *If you identify with more than one race or ethnicity, you may check more than one box.	survey_ethnic_code	Entrance Survey	n/a	n/a		Choose all that apply		Radial Button multiple selection		C, American Indian or Alaskan Native A, Black/African-American 2, Chinese/Chinese-American G, European L, Filipino/Pilipino B, Japanese/Japanese-American K, Korean/Korean-American 5, Latin American/Latino E, Mexican/Mexican-American/Chicano J, Middle Eastern Z, Native Hawaiian or Other Pacific Islander N, North African X, Other Asian W, Other Spanish/Spanish-American R, Pakistani/East Indian U, U…	Appears for entry when [ethnic_id] = "" or [ethnic_id]="U"
Entrance Survey	Entrance Survey	Yes	Do you have any questions or comments for the Office for Postdoctoral Scholars?	survey_comments	Entrance Survey	n/a	n/a		Enter free text		Alphanumeric (255 char max)
Other Names	Other Names	Yes	Date Recorded	name_date_recorded	Data Entry	n/a	n/a		Enter date	Yes	Date
Other Names	Other Names	Yes	Prefix	prefix	Data Entry	n/a	n/a		Choose one drop-down option		Single-choice dropdown		1, Mr. 2, Miss 3, Ms. 4, Mrs. 5, Dr.
Other Names	Other Names	Yes	Other First Name	other_first_name	Data Entry	n/a	n/a		Enter free text	Yes	Alphanumeric (255 char max)
Other Names	Other Names	Yes	Other Middle Name	other_middle_name	Data Entry	n/a	n/a		Enter free text		Alphanumeric (255 char max)
Other Names	Other Names	Yes	Other Last Name	other_last_name	Data Entry	n/a	n/a		Enter free text	Yes	Alphanumeric (255 char max)
Other Names	Other Names	Yes	Suffix	suffix	Data Entry	n/a	n/a		Choose one drop-down option		Single-choice dropdown		1, D.D.S. 2, D.M.D. 3, D.O. 4, D.V.M. 5, Ed.D. 6, Esq. 7, II 8, III 9, IV 10, J.D. 11, Jr. 12, LL.D. 13, M.D. 14, O.D. 15, Ph.D. 16, Ret. 17, R.N. 18, R.N.C. 19, Sr.
Other Names	Other Names	Yes	Primary Name	primary_name	Data Entry	n/a	n/a		Choose one radial button		Yes/No		1, Yes 0, No
