## Supplemental file 4 for "Where do our graduates go? A toolkit for retrospective and ongoing career outcomes data collection for biomedical PhD students and postdoctoral scholars"

Variable / Field Name	Form Name	Section Header	Field Type	Field Label	Choices, Calculations, OR Slider Labels	Field Note	Text Validation Type OR Show Slider Number	Text Validation Min	Text Validation Max	Identifier?	Branching Logic (Show field only if...)	Required Field?	Custom Alignment	Question Number (surveys only)	Matrix Group Name	Matrix Ranking?	Field Annotation
sis_id	trainee_information		text	SIS ID						y
collection_complete	trainee_information		dropdown	Collection Complete	2018, 2018
uc_id	trainee_information	Contact Information	text	UC ID						y
first_name	trainee_information		text	First Name								y
last_name	trainee_information		text	Last Name								y
middle_name	trainee_information		text	Middle Name
preferred_name	trainee_information		text	Preferred Name
personal_email_1	trainee_information		text	Personal Email 1			email			y
ucsf_email	trainee_information		text	UCSF Email			email			y
personal_email_survey	trainee_information		text	Personal Email for Survey			email			y
survey_instructions	trainee_information		dropdown	Survey Instructions	1, Do not send email
orcid_id	trainee_information		text	ORCID ID						y
additional_documents2	trainee_information		file	Additional Documents
hispanic_or_latino	trainee_information	Demographics	yesno	Hispanic or Latino
racial_categories_raw	trainee_information		checkbox	Racial Categories Raw	1, American Indian Alaska Native | 2, Asian | 3, Black or African American | 4, Native Hawaiian Other Pacific Islander | 5, White
uc_racial_ethnic_cat_raw	trainee_information		checkbox	UC Racial and Ethnic Categories Raw	1, African American | 2, American Indian/Alaska Native | 3, Chinese/Chinese American | 4, East Indian/Pakistani | 5, Filipino/Filipino American | 6, Hawaiian/Other Pacific Islander | 7, Japanese/Japanese American | 8, Korean/Korean American | 9, Mexican/Mexican American/Chicano | 10, Other | 11, Other Hispanic/Latino | 12, Other Asian/Asian American | 13, Vietnamese/Vietnamese American | 14, Whit…
racial_categories	trainee_information		text	Racial Categories
uc_racial_ethnic_cat	trainee_information		text	UC Racial and Ethnic Categories
gender	trainee_information		text	Gender
birth_gender	trainee_information		text	Birth Gender
gender_identity	trainee_information		text	Gender Identity
sexual_orientation	trainee_information		text	Sexual Orientation
birth_state	trainee_information		text	Birth State
birth_city	trainee_information		text	Birth City
visa_type	trainee_information		text	Visa Type
visa_description	trainee_information		text	Visa Description
citizenship_type	trainee_information		text	Citizenship Type
country_of_citizenship	trainee_information		text	Country of Citizenship
dob	trainee_information		text	DOB
military_status	trainee_information		text	Military Status
guardian_1_education	trainee_information		text	Guardian 1 Education
guardian_2_education	trainee_information		text	Guardian 2 Education
phd_group	trainee_information	Program History	text	PhD Group
cohort	trainee_information		text	Cohort
program_code	trainee_information		text	Program Code
program_name	trainee_information		text	Program Name
mstp	trainee_information		yesno	MSTP
date_started_program	trainee_information		text	Date_Started_Program			date_mdy					y
date_ended_program	trainee_information		text	Date Ended Program			date_mdy
graduation_term	trainee_information		text	Graduation Term
year_left_program	trainee_information		text	Year Left Program			integer
status	trainee_information		text	Status
degree_objective	trainee_information		text	Degree Objective
degree_earned	trainee_information		text	Degree Earned
last_term_of_registration	trainee_information		text	Last Term of Registration
withdrawal_status_last_term	trainee_information		text	Withdrawal Status in Last Term
reg_status_in_first_term	trainee_information		text	Registration Status in First Term
reg_status_in_last_term	trainee_information		text	Registration Status in Last Term
prior_degree_institution	prior_academic_history		text	Prior Academic Degree Institution
prior_degree	prior_academic_history		text	Prior Academic Degree
prior_degree_year	prior_academic_history		text	Prior Academic Degree Year
year	job_history		text	Year			integer					y
year_out	job_history		calc	Year Out	[year] - [year_left_program]							y
year_left_program2	job_history		calc	Year Left Program	[year_left_program]-0
job_title	job_history		text	Job Title								y
employer	job_history		text	Employer								y
department	job_history		text	Department
job_city	job_history		text	City								y
job_state	job_history		dropdown	State in US	1, Alabama - AL | 2, Alaska - AK | 3, Arizona - AZ | 4, Arkansas - AR | 5, California - CA | 6, Colorado - CO | 7, Connecticut - CT | 8, Delaware - DE | 9, Florida - FL | 10, Georgia - GA | 11, Hawaii - HI | 12, Idaho - ID | 13, Illinois - IL | 14, Indiana - IN | 15, Iowa - IA | 16, Kansas - KS | 17, Kentucky - KY | 18, Louisiana - LA | 19, Maine - ME | 20, Maryland - MD | 21, Massachusetts - MA …		autocomplete					y
job_country	job_history		dropdown	Country	1, United States of America | 2, Afghanistan | 3, �land Islands | 4, Albania | 5, Algeria | 6, American Samoa | 7, Andorra | 8, Angola | 9, Anguilla | 10, Antarctica | 11, Antigua and Barbuda | 12, Argentina | 13, Armenia | 14, Aruba | 15, Australia | 16, Austria | 17, Azerbaijan | 18, Bahamas | 19, Bahrain | 20, Bangladesh | 21, Barbados | 22, Belarus | 23, Belgium | 24, Belize | 25, Benin | 26,…							y
sector	job_history		dropdown	Sector	1, Academia | 2, Government | 3, For-profit | 4, Non-profit | 5, Other | 6, Unknown | 7, N/A		autocomplete					y
career_type	job_history		dropdown	Career Type	1, Primarily Research | 2, Primarily Teaching | 3, Science-related | 4, Not related to science | 5, Further training or education | 6, Unknown | 7, N/A		autocomplete					y
job_function	job_history		dropdown	Job Function	1, Administration | 2, Business Development, Consulting, and Strategic Alliances | 3, Clinical Research Management | 4, Clinical Services | 5, Data Science, Analytics, and Software Engineering | 6, Entrepreneurship | 7, Faculty: nontenure track | 8, Faculty: tenured/tenure track | 9, Faculty: tenure track unclear or not applicable | 10, Full-time teaching staff (Instructor/Lecturer) | 11, Group L…		autocomplete					y
additional_documents	job_history		file	Additional Documents
notes	job_history		notes	Notes
flag_for_follow_up	job_history		yesno	Flag for Follow-up
job_survey_stamp	job_history		text	Job Survey Stamp			datetime_mdy
annual_gross_income	job_history		dropdown	Gross Annual Income	1, Less than $30,000 | 2, $30,000-$39,000 | 3, $40,000-$49,000 | 4, $50,000-$59,000 | 5, $60,000-$69,000 | 6, $70,000-$79,000 | 7, $80,000-$89,000 | 8, $90,000-$99,000 | 9, $100,000-$109,000 | 10, $110,000-$119,000 | 11, $120,000-$129,000 | 12, $130,000-$139,000 | 13, $140,000-$149,000 | 14, $150,000-$159,000 | 15, $160,000-$169,000 | 16, $170,000-$179,000 | 17, $180,000-$189,000 | 18, $190,000-$…
link	job_search_links		text	Link
link_type	job_search_links		dropdown	Link Type	1, LinkedIn URL | 2, Website URL | 3, Other URL		autocomplete
link_note	job_search_links		notes	Link Note
fellowship_program	fellowships		dropdown	Fellowship Program	1, Fellowship 1 | 2, Fellowship 2		autocomplete					y
fund_year	fellowships		text	Fund Year							[fellowship_program] = '5' or [fellowship_program] = '6' or [fellowship_program] = '7' or [fellowship_program] = '8' or [fellowship_program] = '9' or [fellowship_program] = '10' or [fellowship_program] = '11' or [fellowship_program] = '12' or [fellowship_program] = '13' or [fellowship_program] = '14' or [fellowship_program] = '15' or [fellowship_program] = '16' or [fellowship_program] = '17' or […
appointed_clearly_associated	fellowships		dropdown	Appointed or Clearly Associated	1, Appointed | 2, Clearly Associated						[fellowship_program] = '5' or [fellowship_program] = '6' or [fellowship_program] = '7' or [fellowship_program] = '8' or [fellowship_program] = '9' or [fellowship_program] = '10' or [fellowship_program] = '11' or [fellowship_program] = '12' or [fellowship_program] = '13' or [fellowship_program] = '14' or [fellowship_program] = '15' or [fellowship_program] = '16' or [fellowship_program] = '17' or […
fellowhip_start_month	fellowships		dropdown	Start Month	1, January | 2, February | 3, March | 4, April | 5, May | 6, June | 7, July | 8, August | 9, September | 10, October | 11, November | 12, December		autocomplete
fellowship_start_year	fellowships		text	Start Year			integer					y
fellowhip_end_month	fellowships		dropdown	End Month	1, January | 2, February | 3, March | 4, April | 5, May | 6, June | 7, July | 8, August | 9, September | 10, October | 11, November | 12, December		autocomplete
fellowship_end_year	fellowships		text	End Year
fellowship_notes	fellowships		notes	Fellowship Notes
pi_uc_id	advisors		text	PI UC ID						y
pi_first_name	advisors		text	PI First Name								y
pi_last_name	advisors		text	PI Last Name								y
pi_department	advisors		text	PI Department
pi_start_date	advisors		text	PI Start Date			date_mdy					y
pi_end_date	advisors		text	PI End Date			date_mdy
dissertation_title	advisors		text	Dissertation Title
pi_notes	advisors		notes	PI Notes
email_date_recorded	email_addresses		text	Date Recorded			date_mdy					y
email	email_addresses		text	Email			email					y
email_source	email_addresses		dropdown	Source	1, Internet search | 2, Doctoral Exit Survey | 3, Alumni Relations | 4, Program Administrator | 5, Other							y
primary_email	email_addresses		yesno	Primary Email
name_date_recorded	other_names		text	Date Recorded			date_mdy					y
prefix	other_names		dropdown	Prefix	1, Mr. | 2, Miss | 3, Ms. | 4, Mrs. | 5, Dr.
other_first_name	other_names		text	Other First Name								y
other_middle_name	other_names		text	Other Middle Name
other_last_name	other_names		text	Other Last Name								y
suffix	other_names		dropdown	Suffix	1, AN | 2, CNM | 3, CNS | 4, DDS | 5, DMD | 6, DO | 7, DVM | 8, EdD | 9, Esq | 10, FAAN | 11, FAHA | 12, FNP | 13, FNP-BC | 14, II | 15, III | 16, IV | 17, JD | 18, Jr | 19, LLD | 20, MD | 21, MPH | 22, MS | 23, MSN | 24, OD | 25, PharmD | 26, PhD | 27, Ret | 28, RN | 29, RNC | 30, Sr
primary_name	other_names		yesno	Primary Name
year_survey	job_survey		text	Year			integer					y					@HIDDEN-SURVEY
year_out_survey	job_survey		calc	Year Out	[year_survey] - [year_left_program]							y					@HIDDEN-SURVEY
year_left_program2_survey	job_survey		calc	Year Left Program	[year_left_program]-0												@HIDDEN-SURVEY
job_title_survey	job_survey		text	What is your current job title?								y
employer_survey	job_survey		text	What is the name of your current employer?								y
department_survey	job_survey		text	Enter the department or division.
job_city_survey	job_survey		text	City								y
job_state_survey	job_survey		dropdown	State in US	1, Alabama - AL | 2, Alaska - AK | 3, Arizona - AZ | 4, Arkansas - AR | 5, California - CA | 6, Colorado - CO | 7, Connecticut - CT | 8, Delaware - DE | 9, Florida - FL | 10, Georgia - GA | 11, Hawaii - HI | 12, Idaho - ID | 13, Illinois - IL | 14, Indiana - IN | 15, Iowa - IA | 16, Kansas - KS | 17, Kentucky - KY | 18, Louisiana - LA | 19, Maine - ME | 20, Maryland - MD | 21, Massachusetts - MA …		autocomplete					y
job_country_survey	job_survey		dropdown	Country	1, United States of America | 2, Afghanistan | 3, �land Islands | 4, Albania | 5, Algeria | 6, American Samoa | 7, Andorra | 8, Angola | 9, Anguilla | 10, Antarctica | 11, Antigua and Barbuda | 12, Argentina | 13, Armenia | 14, Aruba | 15, Australia | 16, Austria | 17, Azerbaijan | 18, Bahamas | 19, Bahrain | 20, Bangladesh | 21, Barbados | 22, Belarus | 23, Belgium | 24, Belize | 25, Benin | 26,…							y
annual_gross_income_survey	job_survey		dropdown	What is your annual gross income?	1, Less than $30,000 | 2, $30,000-$39,000 | 3, $40,000-$49,000 | 4, $50,000-$59,000 | 5, $60,000-$69,000 | 6, $70,000-$79,000 | 7, $80,000-$89,000 | 8, $90,000-$99,000 | 9, $100,000-$109,000 | 10, $110,000-$119,000 | 11, $120,000-$129,000 | 12, $130,000-$139,000 | 13, $140,000-$149,000 | 14, $150,000-$159,000 | 15, $160,000-$169,000 | 16, $170,000-$179,000 | 17, $180,000-$189,000 | 18, $190,000-$…
