## Supplemental file 5 for "Where do our graduates go? A toolkit for retrospective and ongoing career outcomes data collection for biomedical PhD students and postdoctoral scholars"

Variable / Field Name	Form Name	Section Header	Field Type	Field Label	Choices, Calculations, OR Slider Labels	Field Note	Text Validation Type OR Show Slider Number	Text Validation Min	Text Validation Max	Identifier?	Branching Logic (Show field only if...)	Required Field?	Custom Alignment	Question Number (surveys only)	Matrix Group Name	Matrix Ranking?	Field Annotation
uc_id	trainee_information		text	UC ID						y
collection_complete	trainee_information		dropdown	Collection Complete	2018, 2018
first_name	trainee_information	Contact Information	text	First Name								y
last_name	trainee_information		text	Last Name								y
personal_email_1	trainee_information		text	Personal Email 1			email			y
ucsf_email	trainee_information		text	UCSF Email			email			y
permanent_address_zip	trainee_information		text	Permanent Address Zip
orcid_id	trainee_information		text	ORCID ID						y
additional_documents	trainee_information		file	Additional Documents
ethnic_id	trainee_information	Demographics	text	Ethnic ID
ethnicity_description	trainee_information		text	Ethnicity Description
hispanic_or_latino	trainee_information		yesno	Hispanic or Latino
racial_categories_raw	trainee_information		checkbox	Racial Categories Raw	1, ?American Indian Alaska Native | 2, Asian | 3, Black or African American | 4, Native Hawaiian Other Pacific Islander | 5, White
urm	trainee_information		yesno	URM
gender	trainee_information		text	Gender
visa_type	trainee_information		text	Visa Type
visa_end_date	trainee_information		text	Visa End Date			date_mdy
citizen_code	trainee_information		text	Citizen Code
citizen_description	trainee_information		text	Citizen Description
citizenship_type	trainee_information		text	Citizenship Type
country_of_citizenship	trainee_information		text	Country of Citizenship
country_of_citizen_full	trainee_information		text	Country of Citizenship Full
dob	trainee_information		text	DOB			date_mdy
ucsf_graduate	trainee_information		yesno	UCSF Graduate
degrees	trainee_information	Pre-appointment History	checkbox	Doctoral Degrees	1, PhD | 2, MD | 3, DDS | 4, PharmD | 5, Other- please specify below
other_degrees	trainee_information		text	Doctoral Degree Other							[degrees(5)] = '1'
degree_year	trainee_information		text	Doctoral Degree Year			integer
degree_institution_type	trainee_information		radio	Doctoral Degree Institution Type	1, University in the United States | 2, University outside the U.S.
degree_us_institution	trainee_information		dropdown	Doctoral Degree U.S. Institution	1, Not Listed | 2, A T Still University of Health Sciences | 3, Academy for Five Element Acupuncture | 4, Academy of Chinese Culture and Health Sciences | 5, Acupuncture and Integrative Medicine College-Berkeley | 6, Acupuncture and Massage College | 7, Adelphi University | 8, Adler Graduate School | 9, Adler University | 10, Adventist University of Health Sciences | 11, Air Force Institute of Te…						[degree_institution_type]="1"
degree_other_institution	trainee_information		text	Doctoral Degree Other Institution							[degree_institution_type] = '2' or [degree_us_institution] = '1'
degree_institution_state	trainee_information		dropdown	Doctoral Degree State in U.S.	1, Alabama - AL | 2, Alaska - AK | 3, Arizona - AZ | 4, Arkansas - AR | 5, California - CA | 6, Colorado - CO | 7, Connecticut - CT | 8, Delaware - DE | 9, Florida - FL | 10, Georgia - GA | 11, Hawaii - HI | 12, Idaho - ID | 13, Illinois - IL | 14, Indiana - IN | 15, Iowa - IA | 16, Kansas - KS | 17, Kentucky - KY | 18, Louisiana - LA | 19, Maine - ME | 20, Maryland - MD | 21, Massachusetts - MA …						[degree_us_institution] = '1' and [degree_institution_type] = '1'
degree_institution_country	trainee_information		dropdown	Doctoral Degree Country	1, United States of America | 2, Afghanistan | 3, �land Islands | 4, Albania | 5, Algeria | 6, American Samoa | 7, Andorra | 8, Angola | 9, Anguilla | 10, Antarctica | 11, Antigua and Barbuda | 12, Argentina | 13, Armenia | 14, Aruba | 15, Australia | 16, Austria | 17, Azerbaijan | 18, Bahamas | 19, Bahrain | 20, Bangladesh | 21, Barbados | 22, Belarus | 23, Belgium | 24, Belize | 25, Benin | 26,…						[degree_institution_type]="2"
prior_postdoc	trainee_information		yesno	Prior Postdoc
prior_postdoc_us	trainee_information		yesno	Prior Postdoc in U.S.?							[prior_postdoc] = '1'
prior_postdoc_institution_us	trainee_information		dropdown	Prior Postdoc Institution in U.S.	1, Not Listed | 2, A T Still University of Health Sciences | 3, Academy for Five Element Acupuncture | 4, Academy of Chinese Culture and Health Sciences | 5, Acupuncture and Integrative Medicine College-Berkeley | 6, Acupuncture and Massage College | 7, Adelphi University | 8, Adler Graduate School | 9, Adler University | 10, Adventist University of Health Sciences | 11, Air Force Institute of Te…						[prior_postdoc_us] = '1'
prior_postdoc_institution	trainee_information		text	Prior Postdoc Other Institution							([prior_postdoc_institution_us] = '1' and [prior_postdoc_us] = '1') or [prior_postdoc_us]='0'
prior_postdoc_state	trainee_information		dropdown	Prior Postdoc State in U.S.	1, Alabama - AL | 2, Alaska - AK | 3, Arizona - AZ | 4, Arkansas - AR | 5, California - CA | 6, Colorado - CO | 7, Connecticut - CT | 8, Delaware - DE | 9, Florida - FL | 10, Georgia - GA | 11, Hawaii - HI | 12, Idaho - ID | 13, Illinois - IL | 14, Indiana - IN | 15, Iowa - IA | 16, Kansas - KS | 17, Kentucky - KY | 18, Louisiana - LA | 19, Maine - ME | 20, Maryland - MD | 21, Massachusetts - MA …						[prior_postdoc_institution_us]="1"
prior_postdoc_country	trainee_information		dropdown	Prior Postdoc Country	1, United States of America | 2, Afghanistan | 3, �land Islands | 4, Albania | 5, Algeria | 6, American Samoa | 7, Andorra | 8, Angola | 9, Anguilla | 10, Antarctica | 11, Antigua and Barbuda | 12, Argentina | 13, Armenia | 14, Aruba | 15, Australia | 16, Austria | 17, Azerbaijan | 18, Bahamas | 19, Bahrain | 20, Bangladesh | 21, Barbados | 22, Belarus | 23, Belgium | 24, Belize | 25, Benin | 26,…						[prior_postdoc_us]="0"
prior_postdoc_start_date	trainee_information		text	Prior Postdoc Start Date			date_mdy				[prior_postdoc] = '1'
prior_postdoc_end_date	trainee_information		text	Prior Postdoc End Date			date_mdy				[prior_postdoc] = '1'
department_code	trainee_information	Appointment History	text	Department Code
department_title	trainee_information		text	Department Title
level_2_dept_title	trainee_information		text	Level 2 Department Title
supervisor_uc_id	trainee_information		text	Supervisor UC ID
supervisor_first_name	trainee_information		text	Supervisor First Name
supervisor_last_name	trainee_information		text	Supervisor Last Name
employment_status	trainee_information		text	Employment Status
campus	trainee_information		text	Campus
title_code	trainee_information		checkbox	Title Code	3252, Title Code 3252 | 3253, Title Code 3253 | 3254, Title Code 3254 | 3255, Title Code 3255 | 3256, Title Code 3256
primary_title_code	trainee_information		text	Primary Title Code
postdoc_begin_date	trainee_information		text	Postdoc Begin Date			date_mdy
postdoc_begin_month	trainee_information		text	Postdoc Begin Month			integer
postdoc_begin_year	trainee_information		text	Postdoc Begin Year			integer
projected_end_date	trainee_information		text	Postdoc Projected End Date			date_mdy
postdoc_year	trainee_information		calc	Postdoc Year at UCSF	round(if([transition_date] = "",datediff([postdoc_begin_date],"today","y","mdy"), datediff([postdoc_begin_date],[transition_date],"y","mdy")),2)
months_postdoc	trainee_information		text	Months Active Postdoc			number
transition_date	trainee_information		text	Transition Date			date_mdy
transition_year	trainee_information		text	Transition Year			integer
transition_type	trainee_information		text	Transition Type
separation_reason	trainee_information		text	Separation Reason
first_ucsf_title	trainee_information		text	First UCSF Title (after Postdoc)
last_updated	trainee_information		text	Last Updated			date_mdy
trainee_flag_for_follow_up	trainee_information		yesno	Flag for Follow-up
year	job_history		text	Year			integer					y
transition_year2	job_history		calc	Transition Year	[transition_year]-0
year_out	job_history		calc	Year Out	[year] - [transition_year]							y
start_month	job_history		dropdown	Start Month	1, January | 2, February | 3, March | 4, April | 5, May | 6, June | 7, July | 8, August | 9, September | 10, October | 11, November | 12, December
start_year	job_history		text	Start Year			integer
end_month	job_history		dropdown	End Month	1, January | 2, February | 3, March | 4, April | 5, May | 6, June | 7, July | 8, August | 9, September | 10, October | 11, November | 12, December
end_year	job_history		text	End Year			integer
job_title	job_history		text	Job Title								y
employer	job_history		text	Employer								y
department	job_history		text	Department
job_city	job_history		text	City								y
job_state	job_history		dropdown	State in US	1, Alabama - AL | 2, Alaska - AK | 3, Arizona - AZ | 4, Arkansas - AR | 5, California - CA | 6, Colorado - CO | 7, Connecticut - CT | 8, Delaware - DE | 9, Florida - FL | 10, Georgia - GA | 11, Hawaii - HI | 12, Idaho - ID | 13, Illinois - IL | 14, Indiana - IN | 15, Iowa - IA | 16, Kansas - KS | 17, Kentucky - KY | 18, Louisiana - LA | 19, Maine - ME | 20, Maryland - MD | 21, Massachusetts - MA …		autocomplete					y
job_country	job_history		dropdown	Country	1, United States of America | 2, Afghanistan | 3, �land Islands | 4, Albania | 5, Algeria | 6, American Samoa | 7, Andorra | 8, Angola | 9, Anguilla | 10, Antarctica | 11, Antigua and Barbuda | 12, Argentina | 13, Armenia | 14, Aruba | 15, Australia | 16, Austria | 17, Azerbaijan | 18, Bahamas | 19, Bahrain | 20, Bangladesh | 21, Barbados | 22, Belarus | 23, Belgium | 24, Belize | 25, Benin | 26,…							y
sector	job_history		dropdown	Sector	1, Academia | 2, Government | 3, For-profit | 4, Non-profit | 5, Other | 6, Unknown | 7, N/A		autocomplete					y
career_type	job_history		dropdown	Career Type	1, Primarily Research | 2, Primarily Teaching | 3, Science-related | 4, Not related to science | 5, Further training or education | 6, Unknown | 7, N/A		autocomplete					y
job_function	job_history		dropdown	Job Function	1, Administration | 2, Business Development, Consulting, and Strategic Alliances | 3, Clinical Research Management | 4, Clinical Services | 5, Data Science, Analytics, and Software Engineering | 6, Entrepreneurship | 7, Faculty: nontenure track | 8, Faculty: tenured/tenure track | 9, Faculty: tenure track unclear or not applicable | 10, Full-time teaching staff (Instructor/Lecturer) | 11, Group L…		autocomplete					y
job_attachments	job_history		file	Attachments
notes	job_history		notes	Notes
flag_for_follow_up	job_history		yesno	Flag for Follow-up
link	job_search_links		text	Link
link_type	job_search_links		dropdown	Link Type	1, LinkedIn URL | 2, Website URL | 3, Other URL		autocomplete
link_note	job_search_links		notes	Link Note
current_ucsf_title_date	current_ucsf_title		text	Current UCSF Title Date			date_mdy					y
current_ucsf_title	current_ucsf_title		text	Current UCSF Title (after Postdoc)
oir_upload_date	oir_upload_notes		text	OIR Upload Date			date_mdy
oir_upload_notes	oir_upload_notes		notes	OIR Upload Notes
survey_email	entrance_survey		text	Permanent email address (e.g., gmail, yahoo) *Please do not enter your UCSF email address								y
survey_degrees	entrance_survey		checkbox	Select the doctoral degrees you have earned *Check all that apply	1, PhD | 2, MD | 3, DDS | 4, PharmD | 5, Other- please specify below							y
survey_other_degree	entrance_survey		text	*Enter other advanced degree(s)							[survey_degrees(5)] = '1'
survey_degree_year	entrance_survey		text	In which year did you graduate with your most recent doctoral degree?			integer
survey_institution_type	entrance_survey		radio	Did you earn your most recent doctoral-level degree at a university inside or outside the United States?	1, University in the United States | 2, University outside the U.S.							y
survey_us_institution	entrance_survey		dropdown	Please select the university at which you most recently earned your degree. *Select "Not Listed" if your University is not on this list.	1, Not Listed | 2, A T Still University of Health Sciences | 3, Academy for Five Element Acupuncture | 4, Academy of Chinese Culture and Health Sciences | 5, Acupuncture and Integrative Medicine College-Berkeley | 6, Acupuncture and Massage College | 7, Adelphi University | 8, Adler Graduate School | 9, Adler University | 10, Adventist University of Health Sciences | 11, Air Force Institute of Te…						[survey_institution_type]="1"
survey_other_institution	entrance_survey		notes	Provide the full name of the university at which you most recently earned your degree:							[survey_institution_type] = '2' or [survey_us_institution] = '1'	y
survey_institution_state	entrance_survey		dropdown	Institution State in U.S.:	1, Alabama - AL | 2, Alaska - AK | 3, Arizona - AZ | 4, Arkansas - AR | 5, California - CA | 6, Colorado - CO | 7, Connecticut - CT | 8, Delaware - DE | 9, Florida - FL | 10, Georgia - GA | 11, Hawaii - HI | 12, Idaho - ID | 13, Illinois - IL | 14, Indiana - IN | 15, Iowa - IA | 16, Kansas - KS | 17, Kentucky - KY | 18, Louisiana - LA | 19, Maine - ME | 20, Maryland - MD | 21, Massachusetts - MA …						[survey_us_institution] = '1' and [survey_institution_type] = '1'
survey_institution_country	entrance_survey		dropdown	Institution Country:	1, United States of America | 2, Afghanistan | 3, �land Islands | 4, Albania | 5, Algeria | 6, American Samoa | 7, Andorra | 8, Angola | 9, Anguilla | 10, Antarctica | 11, Antigua and Barbuda | 12, Argentina | 13, Armenia | 14, Aruba | 15, Australia | 16, Austria | 17, Azerbaijan | 18, Bahamas | 19, Bahrain | 20, Bangladesh | 21, Barbados | 22, Belarus | 23, Belgium | 24, Belize | 25, Benin | 26,…						[survey_institution_type]="2"
survey_sector_all	entrance_survey		checkbox	As you begin your UCSF postdoc, which of the following post-PhD career sectors are you strongly considering? *Select ALL that apply	1, Academia | 2, Government | 3, For-profit | 4, Nonprofit | 5, Other - please specify below							y	LV
survey_sector_other	entrance_survey		text	*Enter other sectors							[survey_sector_all(5)] = '1'
survey_sector_view	entrance_survey		radio	Click here to view career sector definitions.	1, Show Sector Definitions | 2, Hide Sector Definitions
survey_sector_descr	entrance_survey		descriptive	See below for sector definitions.							[survey_sector_view]="1"
survey_career_type_all	entrance_survey		checkbox	As you begin your UCSF postdoc, which of the following post-PhD career types are you strongly considering? *Select ALL that apply	1, Primarily Research | 2, Primarily Teaching | 3, Science-related | 4, Not related to science | 5, Further training or education							y	LV
survey_career_type_view	entrance_survey		radio	Click here to view career type definitions.	1, Show Career Type Definitions | 2, Hide Career Type Definitions
survey_career_types_descr	entrance_survey		descriptive	See below for career type definitions.							[survey_career_type_view] = '1'
survey_sector_one	entrance_survey		radio	Right now, if you had to choose only one career sector from this list, which one would you choose? *Select ONLY ONE	1, Academia | 2, Government | 3, For-profit | 4, Nonprofit | 5, Other - please specify below							y	LV
survey_sector_one_other	entrance_survey		text	*Enter other sector							[survey_sector_one] = '5'
survey_career_type_one	entrance_survey		radio	Right now, if you had to choose only one career type from this list, which one would you choose? *Select ONLY ONE	1, Primarily Research | 2, Primarily Teaching | 3, Science-related | 4, Not related to science | 5, Further training or education							y	LV
survey_job_function_view	entrance_survey		radio	Right now, if you had to choose only one job function from the list below, which one would you choose? Click here to view job function definitions.	1, Show Job Function Definitions | 2, Hide Job Function Definitions
survey_job_function_descr	entrance_survey		descriptive	Job Function definitions.							[survey_job_function_view] = '1'
survey_job_function_one	entrance_survey		radio	*Select ONLY ONE	1, Administration | 2, Business Development, Consulting, and Strategic Alliances | 3, Clinical Research Management | 4, Clinical Services | 5, Data Science, Analytics, and Software Engineering | 6, Entrepreneurship | 7, Faculty: nontenure track | 8, Faculty: tenured/tenure track | 9, Faculty: tenure track unclear or not applicable | 10, Full-time teaching staff (Instructor/Lecturer) | 11, Group L…							y	LV
survey_job_function_other	entrance_survey		text	*Enter other job function							[survey_job_function_one] = '24'
survey_obtain_position	entrance_survey		dropdown	How did you obtain your UCSF postdoc position?	1, My mentor told me about the postdoc position and then I contacted the principal investigator to apply | 2, I contacted the principal investigator directly, without a referral from my mentor | 3, I saw the postdoc position advertised and I applied for it | 4, Other - please explain below							y
survey_obtain_other	entrance_survey		notes	*Explain how you obtained your postdoc position							[survey_obtain_position] = '4'
survey_postdoc_years	entrance_survey		dropdown	At this point, approximately how many years do you expect to be a UCSF postdoc?	1, 1 year | 2, 2 years | 3, 3 years | 4, 4 years | 5, 5 years | 6, 6 years							y	RH
survey_prior_postdoc	entrance_survey		yesno	Have you had a prior postdoc appointment?								y	LV
survey_prior_postdoc_us	entrance_survey		yesno	Was your postdoc appointment at a university in the United States?							[survey_prior_postdoc] = '1'
survey_postdoc_us_instit	entrance_survey		dropdown	Please select the university in the United States at which you most recently had your postdoc appointment. *Select "Not Listed" if your University is not on this list.	1, Not Listed | 2, A T Still University of Health Sciences | 3, Academy for Five Element Acupuncture | 4, Academy of Chinese Culture and Health Sciences | 5, Acupuncture and Integrative Medicine College-Berkeley | 6, Acupuncture and Massage College | 7, Adelphi University | 8, Adler Graduate School | 9, Adler University | 10, Adventist University of Health Sciences | 11, Air Force Institute of Te…						[survey_prior_postdoc_us] = '1'
survey_postdoc_other_inst	entrance_survey		notes	Enter the name of the institution:							([survey_postdoc_us_instit] = '1' and [survey_prior_postdoc_us] = '1') or [survey_prior_postdoc_us]='0'		LV
survey_prior_postdoc_state	entrance_survey		dropdown	State in U.S.:	1, Alabama - AL | 2, Alaska - AK | 3, Arizona - AZ | 4, Arkansas - AR | 5, California - CA | 6, Colorado - CO | 7, Connecticut - CT | 8, Delaware - DE | 9, Florida - FL | 10, Georgia - GA | 11, Hawaii - HI | 12, Idaho - ID | 13, Illinois - IL | 14, Indiana - IN | 15, Iowa - IA | 16, Kansas - KS | 17, Kentucky - KY | 18, Louisiana - LA | 19, Maine - ME | 20, Maryland - MD | 21, Massachusetts - MA …						[survey_postdoc_us_instit]="1"
survey_prior_postdoc_cntry	entrance_survey		dropdown	Country:	1, United States of America | 2, Afghanistan | 3, �land Islands | 4, Albania | 5, Algeria | 6, American Samoa | 7, Andorra | 8, Angola | 9, Anguilla | 10, Antarctica | 11, Antigua and Barbuda | 12, Argentina | 13, Armenia | 14, Aruba | 15, Australia | 16, Austria | 17, Azerbaijan | 18, Bahamas | 19, Bahrain | 20, Bangladesh | 21, Barbados | 22, Belarus | 23, Belgium | 24, Belize | 25, Benin | 26,…						[survey_prior_postdoc_us]="0"
survey_postdoc_start_date	entrance_survey		text	Enter Start Date			date_mdy				[survey_prior_postdoc] = '1'	y	LV
survey_postdoc_end_date	entrance_survey		text	Enter End Date			date_mdy				[survey_prior_postdoc] = '1'	y	LV
survey_us_citizen	entrance_survey		yesno	Are you a U.S. citizen or U.S. permanent resident?							[citizen_code] = ""		LV
survey_country_citizenship	entrance_survey		dropdown	Please select your country of citizenship:	1, United States of America | 2, Afghanistan | 3, �land Islands | 4, Albania | 5, Algeria | 6, American Samoa | 7, Andorra | 8, Angola | 9, Anguilla | 10, Antarctica | 11, Antigua and Barbuda | 12, Argentina | 13, Armenia | 14, Aruba | 15, Australia | 16, Austria | 17, Azerbaijan | 18, Bahamas | 19, Bahrain | 20, Bangladesh | 21, Barbados | 22, Belarus | 23, Belgium | 24, Belize | 25, Benin | 26,…						[survey_us_citizen] = '0'
survey_ethnic_code	entrance_survey		checkbox	What is your race and/or ethnicity? *If you identify with more than one race or ethnicity, you may check more than one box.	C, American Indian or Alaskan Native | A, Black/African-American | 2, Chinese/Chinese-American | G, European | L, Filipino/Pilipino | B, Japanese/Japanese-American | K, Korean/Korean-American | 5, Latin American/Latino | E, Mexican/Mexican-American/Chicano | J, Middle Eastern | Z, Native Hawaiian or Other Pacific Islander | N, North African | X, Other Asian | W, Other Spanish/Spanish-American | R…						[ethnic_id] = "" or [ethnic_id]="U"		LV
survey_comments	entrance_survey		notes	Do you have any questions or comments for the Office for Postdoctoral Scholars?									RH
name_date_recorded	other_names		text	Date Recorded			date_mdy					y
prefix	other_names		dropdown	Prefix	1, Mr. | 2, Miss | 3, Ms. | 4, Mrs. | 5, Dr.
other_first_name	other_names		text	Other First Name								y
other_middle_name	other_names		text	Other Middle Name
other_last_name	other_names		text	Other Last Name								y
suffix	other_names		dropdown	Suffix	1, D.D.S. | 2, D.M.D. | 3, D.O. | 4, D.V.M. | 5, Ed.D. | 6, Esq. | 7, II | 8, III | 9, IV | 10, J.D. | 11, Jr. | 12, LL.D. | 13, M.D. | 14, O.D. | 15, Ph.D. | 16, Ret. | 17, R.N. | 18, R.N.C. | 19, Sr.
primary_name	other_names		yesno	Primary Name
