## Supplemental file 7 for "Where do our graduates go? A toolkit for retrospective and ongoing career outcomes data collection for biomedical PhD students and postdoctoral scholars"

### Sheet: Sheet1
Retrospective Data Collection
Average time to complete trainee (Minutes)	10	minutes
Average size of Cohort	114	trainees*
Number of Cohorts	20	cohorts**
Estimated Total # of Trainees	2280	trainees
Estimated Entry Time	380	hours
Estimated Workdays to Complete Entry (1 FTE)	47.5	workdays
Project Management average hours per week (1 FTE)	30	hours
Estimated Project Management hours	285	hours
Total Entry Time (Hours)	665	hours
Annual update
Average time to complete trainee (Minutes)	5	minutes
Average size of Cohort	114	trainees*
Number of Cohorts	15	cohorts**
Estimated Total # of Trainees	1710	trainees
Estimated Entry Time	142.5	hours
Estimated Workdays to Complete Entry (1 FTE)	17.8125	workdays
Project Management average hours per week (1 FTE)	30	hours
Estimated Project Management hours	106.875	hours
Total Entry Time (Hours)	249.375	hours
*Enter the average number of trainees per cohort
**Enter the number of cohorts
